# SFyNCS detects oncogenic fusions involving non-coding sequences in cancer

**DOI:** 10.1101/2023.04.03.535462

**Authors:** Xiaoming Zhong, Jingyun Luan, Anqi Yu, Anna Lee-Hassett, Yuxuan Miao, Lixing Yang

## Abstract

Fusion genes are well-known cancer drivers. However, very few known oncogenic fusions involve non-coding sequences. We develop SFyNCS with superior performance to detect fusions of both protein-coding genes and non-coding sequences from transcriptomic sequencing data. We validate fusions using somatic structural variations detected from the genomes. This allows us to comprehensively evaluate various fusion detection and filtering strategies and parameters. We detect 165,139 fusions in 9,565 tumor samples across 33 tumor types in the Cancer Genome Atlas cohort. Among them, 72% of the fusions involve non-coding sequences and many are recurrent. We discover two long non-coding RNAs recurrently fused with various partner genes in 32% of dedifferentiated liposarcomas and experimentally validated the oncogenic functions in mouse model.
