## Supplementary Table 1 for "SFyNCS detects oncogenic fusions involving non-coding sequences in cancer"

### Sheet: Sheet1
Tumor_type	Tumor_type_description	Tumor_sample_count	Normal_sample_count	Fusion_count	Protein-coding_fusion_count	FiNCS_count	FiNCS_percentage	Tumor_sample_in_benchmark
ACC	Adrenocortical carcinoma	79	0	1383	388	995	0.71945	0
BLCA	Bladder urothelial carcinoma	408	19	8257	2267	5990	0.725445	17
BRCA	Breast invasive carcinoma	1090	113	31856	8676	23180	0.727649	79
CESC	Cervical squamous cell carcinoma and endocervical adenocarcinoma	303	3	2815	819	1996	0.709059	8
CHOL	Cholangiocarcinoma	36	9	428	128	300	0.700935	0
COAD	Colon adenocarcinoma	270	42	1597	468	1129	0.706951	4
DLBC	Lymphoid neoplasm diffuse large B-cell lymphoma	48	0	279	72	207	0.741935	2
ESCA	Esophageal carcinoma	160	11	5507	1616	3891	0.706555	0
GBM	Glioblastoma multiforme	160	5	3945	977	2968	0.752345	22
HNSC	Head and neck squamous cell carcinoma	499	44	4335	1193	3142	0.724798	23
KICH	Kidney chromophobe carcinoma	65	24	285	64	221	0.775439	6
KIRC	Kidney renal clear cell carcinoma	530	72	2222	543	1679	0.755626	7
KIRP	Kidney renal papillary cell carcinoma	288	32	1084	331	753	0.694649	5
LAML	Acute myeloid leukemia	151	0	3144	810	2334	0.742366	1
LGG	Lower grade glioma	512	0	4926	1305	3621	0.735079	3
LIHC	Liver hepatocellular carcinoma	360	50	4861	1338	3523	0.724748	24
LUAD	Lung adenocarcinoma	513	59	9472	2501	6971	0.735959	11
LUSC	Lung squamous cell carcinoma	501	49	9875	2662	7213	0.73043	32
MESO	Mesothelioma	86	0	908	227	681	0.75	0
OV	Ovarian serous cystadenocarcinoma	375	0	13388	3876	9512	0.710487	27
PAAD	Pancreatic adenocarcinoma	177	4	1151	309	842	0.731538	0
PCPG	Pheochromocytoma and paraganglioma	179	3	876	242	634	0.723744	0
PRAD	Prostate adenocarcinoma	496	47	10260	3450	6810	0.663743	10
READ	Rectum adenocarcinoma	94	10	858	258	600	0.699301	0
SARC	Sarcoma	259	2	14632	3560	11072	0.756698	20
SKCM	Skin cutaneous melanoma	468	1	8422	2193	6229	0.739611	20
STAD	Stomach adenocarcinoma	375	32	9360	2975	6385	0.682158	7
TGCT	Testicular germ cell tumors	150	0	899	170	729	0.810901	0
THCA	Thyroid carcinoma	502	58	691	249	442	0.639653	8
THYM	Thymoma	119	2	414	97	317	0.7657	0
UCEC	Uterine corpus endometrial carcinoma	178	24	4798	1521	3277	0.682993	2
UCS	Uterine carcinosarcoma	54	0	1938	601	1337	0.689886	0
UVM	Uveal melanoma	80	0	273	62	211	0.772894	0
Total		9565	715	165139	45948	119191	0.721762	338
