## Supplementary Table 2 for "SFyNCS detects oncogenic fusions involving non-coding sequences in cancer"

### Sheet: Sheet1
Total_read_support	Split_read_support	Discordant_pair_support	Min_distance_discordant_pair_split_read	Filter_deletion-like_fusions_in_same_gene	Filter_duplication-like_inversion-like_fusions_in_same_gene	Breakpoint_distance_deletion-like_fusions	Breakpoint_distance_duplication-like_inversion-like_fusions	Breakpoint_flanking_sequence_identity	Size_breakpoint_flanking_region	SD_read_clusters_fusion_breakpoint_flanking_region	Fusion-supporting_clusters_fusion_breakpoint_flanking_region	Filter_by_canonical_splice_motifs	Filter_by_normal_samples	Confirming_discordant_pairs_and_split_reads_alignment_by_TopHat2	Confirming_split_reads_alignment_by_BLAT	Number_of_fusions_detected	Number_of_fusions_supported_by_SVs	Percentage_of_fusions_supported_by_SVs
>=3	>=1	>=1	<=10000	YES	YES	>=500000	>=20000	NA	100bp	>=0.1	NA	YES	YES	NO	NO	12923	8356	0.646599
>=2	>=1	>=1	<=10000	YES	YES	>=500000	>=20000	NA	100bp	>=0.1	NA	YES	YES	NO	NO	13954	8683	0.622259
>=4	>=1	>=1	<=10000	YES	YES	>=500000	>=20000	NA	100bp	>=0.1	NA	YES	YES	NO	NO	12094	7936	0.656193
>=5	>=1	>=1	<=10000	YES	YES	>=500000	>=20000	NA	100bp	>=0.1	NA	YES	YES	NO	NO	11361	7521	0.662002
>=3	>=2	>=1	<=10000	YES	YES	>=500000	>=20000	NA	100bp	>=0.1	NA	YES	YES	NO	NO	7564	5131	0.678345
>=3	>=3	>=1	<=10000	YES	YES	>=500000	>=20000	NA	100bp	>=0.1	NA	YES	YES	NO	NO	5362	3730	0.695636
>=3	>=4	>=1	<=10000	YES	YES	>=500000	>=20000	NA	100bp	>=0.1	NA	YES	YES	NO	NO	4172	2921	0.700144
>=3	>=5	>=1	<=10000	YES	YES	>=500000	>=20000	NA	100bp	>=0.1	NA	YES	YES	NO	NO	3431	2407	0.701545
>=3	>=1	>=0	<=10000	YES	YES	>=500000	>=20000	NA	100bp	>=0.1	NA	YES	YES	NO	NO	17037	8612	0.505488
>=3	>=1	>=0	NA	YES	YES	>=500000	>=20000	NA	100bp	>=0.1	NA	YES	YES	NO	NO	33490	9430	0.281577
>=3	>=1	>=1	<=100	YES	YES	>=500000	>=20000	NA	100bp	>=0.1	NA	YES	YES	NO	NO	10864	7160	0.659057
>=3	>=1	>=1	<=200	YES	YES	>=500000	>=20000	NA	100bp	>=0.1	NA	YES	YES	NO	NO	11264	7389	0.655984
>=3	>=1	>=1	<=500	YES	YES	>=500000	>=20000	NA	100bp	>=0.1	NA	YES	YES	NO	NO	11474	7512	0.654698
>=3	>=1	>=1	<=1000	YES	YES	>=500000	>=20000	NA	100bp	>=0.1	NA	YES	YES	NO	NO	11666	7645	0.655323
>=3	>=1	>=1	<=5000	YES	YES	>=500000	>=20000	NA	100bp	>=0.1	NA	YES	YES	NO	NO	12441	8116	0.652359
>=3	>=1	>=1	<=20000	YES	YES	>=500000	>=20000	NA	100bp	>=0.1	NA	YES	YES	NO	NO	13685	8631	0.630691
>=3	>=1	>=1	<=50000	YES	YES	>=500000	>=20000	NA	100bp	>=0.1	NA	YES	YES	NO	NO	15931	8905	0.558973
>=3	>=1	>=1	<=100000	YES	YES	>=500000	>=20000	NA	100bp	>=0.1	NA	YES	YES	NO	NO	19230	9037	0.469943
>=3	>=1	>=1	<=200000	YES	YES	>=500000	>=20000	NA	100bp	>=0.1	NA	YES	YES	NO	NO	21368	9098	0.425777
>=3	>=1	>=1	<=300000	YES	YES	>=500000	>=20000	NA	100bp	>=0.1	NA	YES	YES	NO	NO	22950	9129	0.397778
>=3	>=1	>=1	<=500000	YES	YES	>=500000	>=20000	NA	100bp	>=0.1	NA	YES	YES	NO	NO	25593	9153	0.357637
>=3	>=1	>=1	<=1000000	YES	YES	>=500000	>=20000	NA	100bp	>=0.1	NA	YES	YES	NO	NO	29316	9174	0.312935
>=3	>=1	>=1	NA	YES	YES	>=500000	>=20000	NA	100bp	>=0.1	NA	YES	YES	NO	NO	29376	9174	0.312296
>=3	>=1	>=1	<=10000	NO	YES	>=500000	>=20000	NA	100bp	>=0.1	NA	YES	YES	NO	NO	13005	8369	0.643522
>=3	>=1	>=1	<=10000	YES	NO	>=500000	>=20000	NA	100bp	>=0.1	NA	YES	YES	NO	NO	14481	8589	0.593122
>=3	>=1	>=1	<=10000	NO	NO	>=500000	>=20000	NA	100bp	>=0.1	NA	YES	YES	NO	NO	14563	8602	0.590675
>=3	>=1	>=1	<=10000	YES	YES	>=100000	>=20000	NA	100bp	>=0.1	NA	YES	YES	NO	NO	19244	8825	0.458584
>=3	>=1	>=1	<=10000	YES	YES	>=200000	>=20000	NA	100bp	>=0.1	NA	YES	YES	NO	NO	15019	8634	0.574872
>=3	>=1	>=1	<=10000	YES	YES	>=300000	>=20000	NA	100bp	>=0.1	NA	YES	YES	NO	NO	13674	8500	0.621618
>=3	>=1	>=1	<=10000	YES	YES	>=500000	>=20000	NA	100bp	>=0.1	NA	YES	YES	NO	NO	12923	8356	0.646599
>=3	>=1	>=1	<=10000	YES	YES	>=1000000	>=20000	NA	100bp	>=0.1	NA	YES	YES	NO	NO	12683	8202	0.646692
>=3	>=1	>=1	<=10000	YES	YES	NA	>=20000	NA	100bp	>=0.1	NA	YES	YES	NO	NO	19276	8825	0.457823
>=3	>=1	>=1	<=10000	YES	YES	>=500000	>=10000	NA	100bp	>=0.1	NA	YES	YES	NO	NO	13002	8389	0.645208
>=3	>=1	>=1	<=10000	YES	YES	>=500000	>=30000	NA	100bp	>=0.1	NA	YES	YES	NO	NO	12788	8275	0.647091
>=3	>=1	>=1	<=10000	YES	YES	>=500000	>=50000	NA	100bp	>=0.1	NA	YES	YES	NO	NO	12524	8110	0.647557
>=3	>=1	>=1	<=10000	YES	YES	>=500000	>=100000	NA	100bp	>=0.1	NA	YES	YES	NO	NO	12056	7809	0.647727
>=3	>=1	>=1	<=10000	YES	YES	>=500000	>=200000	NA	100bp	>=0.1	NA	YES	YES	NO	NO	11319	7348	0.649174
>=3	>=1	>=1	<=10000	YES	YES	>=500000	>=300000	NA	100bp	>=0.1	NA	YES	YES	NO	NO	10836	7031	0.648856
>=3	>=1	>=1	<=10000	YES	YES	>=500000	>=500000	NA	100bp	>=0.1	NA	YES	YES	NO	NO	10203	6626	0.649417
>=3	>=1	>=1	<=10000	YES	YES	>=500000	>=1000000	NA	100bp	>=0.1	NA	YES	YES	NO	NO	9489	6132	0.646222
>=3	>=1	>=1	<=10000	YES	YES	>=500000	NA	NA	100bp	>=0.1	NA	YES	YES	NO	NO	17374	8404	0.483711
>=3	>=1	>=1	<=10000	YES	YES	>=500000	>=20000	<=0.3	100bp	>=0.1	NA	YES	YES	NO	NO	134	78	0.58209
>=3	>=1	>=1	<=10000	YES	YES	>=500000	>=20000	<=0.5	100bp	>=0.1	NA	YES	YES	NO	NO	9290	6067	0.653068
>=3	>=1	>=1	<=10000	YES	YES	>=500000	>=20000	<=0.8	100bp	>=0.1	NA	YES	YES	NO	NO	12911	8356	0.6472
>=3	>=1	>=1	<=10000	YES	YES	>=500000	>=20000	NA	100bp	>=0.05	NA	YES	YES	NO	NO	14449	8790	0.608347
>=3	>=1	>=1	<=10000	YES	YES	>=500000	>=20000	NA	100bp	>=0.15	NA	YES	YES	NO	NO	11536	7657	0.663748
>=3	>=1	>=1	<=10000	YES	YES	>=500000	>=20000	NA	100bp	>=0.2	NA	YES	YES	NO	NO	9741	6712	0.689046
>=3	>=1	>=1	<=10000	YES	YES	>=500000	>=20000	NA	100bp	>=0.25	NA	YES	YES	NO	NO	8179	5791	0.708033
>=3	>=1	>=1	<=10000	YES	YES	>=500000	>=20000	NA	100bp	>=0.3	NA	YES	YES	NO	NO	6594	4786	0.725811
>=3	>=1	>=1	<=10000	YES	YES	>=500000	>=20000	NA	100bp	NA	NA	YES	YES	NO	NO	26512	9108	0.343543
>=3	>=1	>=1	<=10000	YES	YES	>=500000	>=20000	NA	100bp	NA	<=5	YES	YES	NO	NO	9096	5930	0.651935
>=3	>=1	>=1	<=10000	YES	YES	>=500000	>=20000	NA	100bp	NA	<=10	YES	YES	NO	NO	12005	7595	0.632653
>=3	>=1	>=1	<=10000	YES	YES	>=500000	>=20000	NA	100bp	NA	<=15	YES	YES	NO	NO	13243	8190	0.61844
>=3	>=1	>=1	<=10000	YES	YES	>=500000	>=20000	NA	100bp	NA	<=20	YES	YES	NO	NO	13918	8498	0.610576
>=3	>=1	>=1	<=10000	YES	YES	>=500000	>=20000	NA	100bp	NA	<=25	YES	YES	NO	NO	14355	8658	0.603135
>=3	>=1	>=1	<=10000	YES	YES	>=500000	>=20000	NA	100bp	NA	<=30	YES	YES	NO	NO	14617	8728	0.597113
>=3	>=1	>=1	<=10000	YES	YES	>=500000	>=20000	NA	100bp	NA	NA	YES	YES	NO	NO	26512	9108	0.343543
>=3	>=1	>=1	<=10000	YES	YES	>=500000	>=20000	NA	100bp	>=0.1	NA	NO	YES	NO	NO	15110	9160	0.606221
>=3	>=1	>=1	<=10000	YES	YES	>=500000	>=20000	NA	100bp	>=0.1	NA	YES	NO	NO	NO	35011	8448	0.241296
>=3	>=1	>=1	<=10000	YES	YES	>=500000	>=20000	NA	100bp	>=0.1	NA	YES	YES	YES	NO	7711	5201	0.674491
>=3	>=1	>=1	<=10000	YES	YES	>=500000	>=20000	NA	100bp	>=0.1	NA	YES	YES	NO	YES	12200	7979	0.654016
>=3	>=1	>=1	<=10000	YES	YES	>=500000	>=20000	NA	100bp	>=0.1	NA	YES	YES	YES	YES	7599	5128	0.674826
>=3	>=1	>=1	<=10000	YES	YES	>=500000	>=20000	NA	500bp	>=0.05	NA	YES	YES	NO	NO	13694	8611	0.628816
>=3	>=1	>=1	<=10000	YES	YES	>=500000	>=20000	NA	500bp	>=0.15	NA	YES	YES	NO	NO	10203	6883	0.674606
>=3	>=1	>=1	<=10000	YES	YES	>=500000	>=20000	NA	500bp	>=0.1	NA	YES	YES	NO	NO	12051	7880	0.653888
>=3	>=1	>=1	<=10000	YES	YES	>=500000	>=20000	NA	500bp	>=0.25	NA	YES	YES	NO	NO	6224	4482	0.720116
>=3	>=1	>=1	<=10000	YES	YES	>=500000	>=20000	NA	500bp	>=0.2	NA	YES	YES	NO	NO	8105	5698	0.703023
>=3	>=1	>=1	<=10000	YES	YES	>=500000	>=20000	NA	500bp	>=0.3	NA	YES	YES	NO	NO	4543	3344	0.736077
>=3	>=1	>=1	<=10000	YES	YES	>=500000	>=20000	NA	1kb	>=0.05	NA	YES	YES	NO	NO	13334	8464	0.634768
>=3	>=1	>=1	<=10000	YES	YES	>=500000	>=20000	NA	1kb	>=0.15	NA	YES	YES	NO	NO	9363	6357	0.678949
>=3	>=1	>=1	<=10000	YES	YES	>=500000	>=20000	NA	1kb	>=0.1	NA	YES	YES	NO	NO	11485	7554	0.657727
>=3	>=1	>=1	<=10000	YES	YES	>=500000	>=20000	NA	1kb	>=0.25	NA	YES	YES	NO	NO	5142	3730	0.725399
>=3	>=1	>=1	<=10000	YES	YES	>=500000	>=20000	NA	1kb	>=0.2	NA	YES	YES	NO	NO	7042	5008	0.711162
>=3	>=1	>=1	<=10000	YES	YES	>=500000	>=20000	NA	1kb	>=0.3	NA	YES	YES	NO	NO	3584	2630	0.733817
>=3	>=1	>=1	<=10000	YES	YES	>=500000	>=20000	NA	5kb	>=0.05	NA	YES	YES	NO	NO	12034	7733	0.642596
>=3	>=1	>=1	<=10000	YES	YES	>=500000	>=20000	NA	5kb	>=0.15	NA	YES	YES	NO	NO	6389	4367	0.683519
>=3	>=1	>=1	<=10000	YES	YES	>=500000	>=20000	NA	5kb	>=0.1	NA	YES	YES	NO	NO	8975	6009	0.669526
>=3	>=1	>=1	<=10000	YES	YES	>=500000	>=20000	NA	5kb	>=0.25	NA	YES	YES	NO	NO	2539	1821	0.717212
>=3	>=1	>=1	<=10000	YES	YES	>=500000	>=20000	NA	5kb	>=0.2	NA	YES	YES	NO	NO	4092	2892	0.706745
>=3	>=1	>=1	<=10000	YES	YES	>=500000	>=20000	NA	5kb	>=0.3	NA	YES	YES	NO	NO	1481	1061	0.716408
>=3	>=1	>=1	<=10000	YES	YES	>=500000	>=20000	NA	10kb	>=0.05	NA	YES	YES	NO	NO	10941	7053	0.644639
>=3	>=1	>=1	<=10000	YES	YES	>=500000	>=20000	NA	10kb	>=0.15	NA	YES	YES	NO	NO	4733	3264	0.689626
>=3	>=1	>=1	<=10000	YES	YES	>=500000	>=20000	NA	10kb	>=0.1	NA	YES	YES	NO	NO	7330	4918	0.670941
>=3	>=1	>=1	<=10000	YES	YES	>=500000	>=20000	NA	10kb	>=0.25	NA	YES	YES	NO	NO	1518	1079	0.710804
>=3	>=1	>=1	<=10000	YES	YES	>=500000	>=20000	NA	10kb	>=0.2	NA	YES	YES	NO	NO	2748	1907	0.693959
>=3	>=1	>=1	<=10000	YES	YES	>=500000	>=20000	NA	10kb	>=0.3	NA	YES	YES	NO	NO	780	543	0.696154
>=3	>=1	>=1	<=10000	YES	YES	>=500000	>=20000	NA	500bp	NA	<=5	YES	YES	NO	NO	6800	4489	0.660147
>=3	>=1	>=1	<=10000	YES	YES	>=500000	>=20000	NA	500bp	NA	<=10	YES	YES	NO	NO	10208	6591	0.64567
>=3	>=1	>=1	<=10000	YES	YES	>=500000	>=20000	NA	500bp	NA	<=15	YES	YES	NO	NO	11625	7377	0.634581
>=3	>=1	>=1	<=10000	YES	YES	>=500000	>=20000	NA	500bp	NA	<=20	YES	YES	NO	NO	12553	7842	0.624711
>=3	>=1	>=1	<=10000	YES	YES	>=500000	>=20000	NA	500bp	NA	<=25	YES	YES	NO	NO	13097	8127	0.620524
>=3	>=1	>=1	<=10000	YES	YES	>=500000	>=20000	NA	500bp	NA	<=30	YES	YES	NO	NO	13405	8267	0.61671
>=3	>=1	>=1	<=10000	YES	YES	>=500000	>=20000	NA	1kb	NA	<=5	YES	YES	NO	NO	5646	3727	0.660113
>=3	>=1	>=1	<=10000	YES	YES	>=500000	>=20000	NA	1kb	NA	<=10	YES	YES	NO	NO	9157	5940	0.648684
>=3	>=1	>=1	<=10000	YES	YES	>=500000	>=20000	NA	1kb	NA	<=15	YES	YES	NO	NO	10781	6926	0.642426
>=3	>=1	>=1	<=10000	YES	YES	>=500000	>=20000	NA	1kb	NA	<=20	YES	YES	NO	NO	11747	7428	0.632332
>=3	>=1	>=1	<=10000	YES	YES	>=500000	>=20000	NA	1kb	NA	<=25	YES	YES	NO	NO	12421	7786	0.626842
>=3	>=1	>=1	<=10000	YES	YES	>=500000	>=20000	NA	1kb	NA	<=30	YES	YES	NO	NO	12806	7957	0.621349
>=3	>=1	>=1	<=10000	YES	YES	>=500000	>=20000	NA	5kb	NA	<=5	YES	YES	NO	NO	2784	1794	0.644397
>=3	>=1	>=1	<=10000	YES	YES	>=500000	>=20000	NA	5kb	NA	<=10	YES	YES	NO	NO	5747	3695	0.642944
>=3	>=1	>=1	<=10000	YES	YES	>=500000	>=20000	NA	5kb	NA	<=15	YES	YES	NO	NO	7531	4862	0.645598
>=3	>=1	>=1	<=10000	YES	YES	>=500000	>=20000	NA	5kb	NA	<=20	YES	YES	NO	NO	8795	5626	0.639682
>=3	>=1	>=1	<=10000	YES	YES	>=500000	>=20000	NA	5kb	NA	<=25	YES	YES	NO	NO	9616	6133	0.637791
>=3	>=1	>=1	<=10000	YES	YES	>=500000	>=20000	NA	5kb	NA	<=30	YES	YES	NO	NO	10295	6523	0.633609
>=3	>=1	>=1	<=10000	YES	YES	>=500000	>=20000	NA	10kb	NA	<=5	YES	YES	NO	NO	1562	976	0.62484
>=3	>=1	>=1	<=10000	YES	YES	>=500000	>=20000	NA	10kb	NA	<=10	YES	YES	NO	NO	4030	2559	0.634988
>=3	>=1	>=1	<=10000	YES	YES	>=500000	>=20000	NA	10kb	NA	<=15	YES	YES	NO	NO	5698	3650	0.640576
>=3	>=1	>=1	<=10000	YES	YES	>=500000	>=20000	NA	10kb	NA	<=20	YES	YES	NO	NO	6894	4440	0.644038
>=3	>=1	>=1	<=10000	YES	YES	>=500000	>=20000	NA	10kb	NA	<=25	YES	YES	NO	NO	7794	4989	0.640108
>=3	>=1	>=1	<=10000	YES	YES	>=500000	>=20000	NA	10kb	NA	<=30	YES	YES	NO	NO	8548	5474	0.640384
>=3	>=1	>=1	<=10000	YES	YES	>=500000	>=20000	NA	100bp	>=0.05	<=5	YES	YES	NO	NO	8783	5808	0.661277
>=3	>=1	>=1	<=10000	YES	YES	>=500000	>=20000	NA	100bp	>=0.05	<=10	YES	YES	NO	NO	11559	7447	0.64426
>=3	>=1	>=1	<=10000	YES	YES	>=500000	>=20000	NA	100bp	>=0.05	<=15	YES	YES	NO	NO	12688	8026	0.632566
>=3	>=1	>=1	<=10000	YES	YES	>=500000	>=20000	NA	100bp	>=0.05	<=20	YES	YES	NO	NO	13262	8324	0.627658
>=3	>=1	>=1	<=10000	YES	YES	>=500000	>=20000	NA	100bp	>=0.05	<=25	YES	YES	NO	NO	13585	8472	0.623629
>=3	>=1	>=1	<=10000	YES	YES	>=500000	>=20000	NA	100bp	>=0.05	<=30	YES	YES	NO	NO	13759	8534	0.620249
>=3	>=1	>=1	<=10000	YES	YES	>=500000	>=20000	NA	100bp	>=0.1	<=5	YES	YES	NO	NO	8572	5719	0.667172
>=3	>=1	>=1	<=10000	YES	YES	>=500000	>=20000	NA	100bp	>=0.1	<=10	YES	YES	NO	NO	11108	7288	0.656104
>=3	>=1	>=1	<=10000	YES	YES	>=500000	>=20000	NA	100bp	>=0.1	<=15	YES	YES	NO	NO	12055	7814	0.648196
>=3	>=1	>=1	<=10000	YES	YES	>=500000	>=20000	NA	100bp	>=0.1	<=20	YES	YES	NO	NO	12473	8062	0.646356
>=3	>=1	>=1	<=10000	YES	YES	>=500000	>=20000	NA	100bp	>=0.1	<=25	YES	YES	NO	NO	12662	8168	0.64508
>=3	>=1	>=1	<=10000	YES	YES	>=500000	>=20000	NA	100bp	>=0.1	<=30	YES	YES	NO	NO	12756	8221	0.644481
>=3	>=1	>=1	<=10000	YES	YES	>=500000	>=20000	NA	100bp	>=0.15	<=5	YES	YES	NO	NO	8186	5539	0.676643
>=3	>=1	>=1	<=10000	YES	YES	>=500000	>=20000	NA	100bp	>=0.15	<=10	YES	YES	NO	NO	10381	6956	0.67007
>=3	>=1	>=1	<=10000	YES	YES	>=500000	>=20000	NA	100bp	>=0.15	<=15	YES	YES	NO	NO	11103	7377	0.664415
>=3	>=1	>=1	<=10000	YES	YES	>=500000	>=20000	NA	100bp	>=0.15	<=20	YES	YES	NO	NO	11375	7546	0.663385
>=3	>=1	>=1	<=10000	YES	YES	>=500000	>=20000	NA	100bp	>=0.15	<=25	YES	YES	NO	NO	11461	7599	0.663031
>=3	>=1	>=1	<=10000	YES	YES	>=500000	>=20000	NA	100bp	>=0.15	<=30	YES	YES	NO	NO	11501	7627	0.66316
>=3	>=1	>=1	<=10000	YES	YES	>=500000	>=20000	NA	100bp	>=0.2	<=5	YES	YES	NO	NO	7469	5167	0.691793
>=3	>=1	>=1	<=10000	YES	YES	>=500000	>=20000	NA	100bp	>=0.2	<=10	YES	YES	NO	NO	9179	6339	0.690598
>=3	>=1	>=1	<=10000	YES	YES	>=500000	>=20000	NA	100bp	>=0.2	<=15	YES	YES	NO	NO	9602	6627	0.690169
>=3	>=1	>=1	<=10000	YES	YES	>=500000	>=20000	NA	100bp	>=0.2	<=20	YES	YES	NO	NO	9735	6709	0.689163
>=3	>=1	>=1	<=10000	YES	YES	>=500000	>=20000	NA	100bp	>=0.2	<=25	YES	YES	NO	NO	9741	6712	0.689046
>=3	>=1	>=1	<=10000	YES	YES	>=500000	>=20000	NA	100bp	>=0.2	<=30	YES	YES	NO	NO	9741	6712	0.689046
>=3	>=1	>=1	<=10000	YES	YES	>=500000	>=20000	NA	100bp	>=0.25	<=5	YES	YES	NO	NO	6826	4806	0.704073
>=3	>=1	>=1	<=10000	YES	YES	>=500000	>=20000	NA	100bp	>=0.25	<=10	YES	YES	NO	NO	8034	5681	0.70712
>=3	>=1	>=1	<=10000	YES	YES	>=500000	>=20000	NA	100bp	>=0.25	<=15	YES	YES	NO	NO	8179	5791	0.708033
>=3	>=1	>=1	<=10000	YES	YES	>=500000	>=20000	NA	100bp	>=0.25	<=20	YES	YES	NO	NO	8179	5791	0.708033
>=3	>=1	>=1	<=10000	YES	YES	>=500000	>=20000	NA	100bp	>=0.25	<=25	YES	YES	NO	NO	8179	5791	0.708033
>=3	>=1	>=1	<=10000	YES	YES	>=500000	>=20000	NA	100bp	>=0.25	<=30	YES	YES	NO	NO	8179	5791	0.708033
>=3	>=1	>=1	<=10000	YES	YES	>=500000	>=20000	NA	100bp	>=0.3	<=5	YES	YES	NO	NO	5996	4320	0.72048
>=3	>=1	>=1	<=10000	YES	YES	>=500000	>=20000	NA	100bp	>=0.3	<=10	YES	YES	NO	NO	6594	4786	0.725811
>=3	>=1	>=1	<=10000	YES	YES	>=500000	>=20000	NA	100bp	>=0.3	<=15	YES	YES	NO	NO	6594	4786	0.725811
>=3	>=1	>=1	<=10000	YES	YES	>=500000	>=20000	NA	100bp	>=0.3	<=20	YES	YES	NO	NO	6594	4786	0.725811
>=3	>=1	>=1	<=10000	YES	YES	>=500000	>=20000	NA	100bp	>=0.3	<=25	YES	YES	NO	NO	6594	4786	0.725811
>=3	>=1	>=1	<=10000	YES	YES	>=500000	>=20000	NA	100bp	>=0.3	<=30	YES	YES	NO	NO	6594	4786	0.725811
>=3	>=1	>=1	<=10000	YES	YES	>=500000	>=20000	NA	500bp	>=0.05	<=5	YES	YES	NO	NO	6573	4375	0.665602
>=3	>=1	>=1	<=10000	YES	YES	>=500000	>=20000	NA	500bp	>=0.05	<=10	YES	YES	NO	NO	9881	6443	0.65206
>=3	>=1	>=1	<=10000	YES	YES	>=500000	>=20000	NA	500bp	>=0.05	<=15	YES	YES	NO	NO	11196	7210	0.64398
>=3	>=1	>=1	<=10000	YES	YES	>=500000	>=20000	NA	500bp	>=0.05	<=20	YES	YES	NO	NO	12018	7655	0.636961
>=3	>=1	>=1	<=10000	YES	YES	>=500000	>=20000	NA	500bp	>=0.05	<=25	YES	YES	NO	NO	12486	7924	0.634631
>=3	>=1	>=1	<=10000	YES	YES	>=500000	>=20000	NA	500bp	>=0.05	<=30	YES	YES	NO	NO	12739	8054	0.632232
>=3	>=1	>=1	<=10000	YES	YES	>=500000	>=20000	NA	500bp	>=0.1	<=5	YES	YES	NO	NO	6401	4298	0.671458
>=3	>=1	>=1	<=10000	YES	YES	>=500000	>=20000	NA	500bp	>=0.1	<=10	YES	YES	NO	NO	9481	6281	0.662483
>=3	>=1	>=1	<=10000	YES	YES	>=500000	>=20000	NA	500bp	>=0.1	<=15	YES	YES	NO	NO	10603	6977	0.658021
>=3	>=1	>=1	<=10000	YES	YES	>=500000	>=20000	NA	500bp	>=0.1	<=20	YES	YES	NO	NO	11222	7336	0.653716
>=3	>=1	>=1	<=10000	YES	YES	>=500000	>=20000	NA	500bp	>=0.1	<=25	YES	YES	NO	NO	11546	7532	0.652347
>=3	>=1	>=1	<=10000	YES	YES	>=500000	>=20000	NA	500bp	>=0.1	<=30	YES	YES	NO	NO	11704	7627	0.651658
>=3	>=1	>=1	<=10000	YES	YES	>=500000	>=20000	NA	500bp	>=0.15	<=5	YES	YES	NO	NO	6034	4121	0.682963
>=3	>=1	>=1	<=10000	YES	YES	>=500000	>=20000	NA	500bp	>=0.15	<=10	YES	YES	NO	NO	8705	5900	0.677771
>=3	>=1	>=1	<=10000	YES	YES	>=500000	>=20000	NA	500bp	>=0.15	<=15	YES	YES	NO	NO	9565	6454	0.674752
>=3	>=1	>=1	<=10000	YES	YES	>=500000	>=20000	NA	500bp	>=0.15	<=20	YES	YES	NO	NO	9911	6680	0.673999
>=3	>=1	>=1	<=10000	YES	YES	>=500000	>=20000	NA	500bp	>=0.15	<=25	YES	YES	NO	NO	10061	6786	0.674486
>=3	>=1	>=1	<=10000	YES	YES	>=500000	>=20000	NA	500bp	>=0.15	<=30	YES	YES	NO	NO	10148	6842	0.674222
>=3	>=1	>=1	<=10000	YES	YES	>=500000	>=20000	NA	500bp	>=0.2	<=5	YES	YES	NO	NO	5354	3741	0.69873
>=3	>=1	>=1	<=10000	YES	YES	>=500000	>=20000	NA	500bp	>=0.2	<=10	YES	YES	NO	NO	7423	5193	0.699582
>=3	>=1	>=1	<=10000	YES	YES	>=500000	>=20000	NA	500bp	>=0.2	<=15	YES	YES	NO	NO	7921	5556	0.701427
>=3	>=1	>=1	<=10000	YES	YES	>=500000	>=20000	NA	500bp	>=0.2	<=20	YES	YES	NO	NO	8067	5671	0.702987
>=3	>=1	>=1	<=10000	YES	YES	>=500000	>=20000	NA	500bp	>=0.2	<=25	YES	YES	NO	NO	8105	5698	0.703023
>=3	>=1	>=1	<=10000	YES	YES	>=500000	>=20000	NA	500bp	>=0.2	<=30	YES	YES	NO	NO	8105	5698	0.703023
>=3	>=1	>=1	<=10000	YES	YES	>=500000	>=20000	NA	500bp	>=0.25	<=5	YES	YES	NO	NO	4730	3364	0.711205
>=3	>=1	>=1	<=10000	YES	YES	>=500000	>=20000	NA	500bp	>=0.25	<=10	YES	YES	NO	NO	6095	4379	0.718458
>=3	>=1	>=1	<=10000	YES	YES	>=500000	>=20000	NA	500bp	>=0.25	<=15	YES	YES	NO	NO	6224	4482	0.720116
>=3	>=1	>=1	<=10000	YES	YES	>=500000	>=20000	NA	500bp	>=0.25	<=20	YES	YES	NO	NO	6224	4482	0.720116
>=3	>=1	>=1	<=10000	YES	YES	>=500000	>=20000	NA	500bp	>=0.25	<=25	YES	YES	NO	NO	6224	4482	0.720116
>=3	>=1	>=1	<=10000	YES	YES	>=500000	>=20000	NA	500bp	>=0.25	<=30	YES	YES	NO	NO	6224	4482	0.720116
>=3	>=1	>=1	<=10000	YES	YES	>=500000	>=20000	NA	500bp	>=0.3	<=5	YES	YES	NO	NO	3987	2904	0.728367
>=3	>=1	>=1	<=10000	YES	YES	>=500000	>=20000	NA	500bp	>=0.3	<=10	YES	YES	NO	NO	4543	3344	0.736077
>=3	>=1	>=1	<=10000	YES	YES	>=500000	>=20000	NA	500bp	>=0.3	<=15	YES	YES	NO	NO	4543	3344	0.736077
>=3	>=1	>=1	<=10000	YES	YES	>=500000	>=20000	NA	500bp	>=0.3	<=20	YES	YES	NO	NO	4543	3344	0.736077
>=3	>=1	>=1	<=10000	YES	YES	>=500000	>=20000	NA	500bp	>=0.3	<=25	YES	YES	NO	NO	4543	3344	0.736077
>=3	>=1	>=1	<=10000	YES	YES	>=500000	>=20000	NA	500bp	>=0.3	<=30	YES	YES	NO	NO	4543	3344	0.736077
>=3	>=1	>=1	<=10000	YES	YES	>=500000	>=20000	NA	1kb	>=0.05	<=5	YES	YES	NO	NO	5448	3622	0.664831
>=3	>=1	>=1	<=10000	YES	YES	>=500000	>=20000	NA	1kb	>=0.05	<=10	YES	YES	NO	NO	8856	5797	0.654584
>=3	>=1	>=1	<=10000	YES	YES	>=500000	>=20000	NA	1kb	>=0.05	<=15	YES	YES	NO	NO	10398	6754	0.649548
>=3	>=1	>=1	<=10000	YES	YES	>=500000	>=20000	NA	1kb	>=0.05	<=20	YES	YES	NO	NO	11271	7233	0.641735
>=3	>=1	>=1	<=10000	YES	YES	>=500000	>=20000	NA	1kb	>=0.05	<=25	YES	YES	NO	NO	11853	7575	0.639079
>=3	>=1	>=1	<=10000	YES	YES	>=500000	>=20000	NA	1kb	>=0.05	<=30	YES	YES	NO	NO	12182	7737	0.635117
>=3	>=1	>=1	<=10000	YES	YES	>=500000	>=20000	NA	1kb	>=0.1	<=5	YES	YES	NO	NO	5295	3554	0.671199
>=3	>=1	>=1	<=10000	YES	YES	>=500000	>=20000	NA	1kb	>=0.1	<=10	YES	YES	NO	NO	8461	5627	0.665051
>=3	>=1	>=1	<=10000	YES	YES	>=500000	>=20000	NA	1kb	>=0.1	<=15	YES	YES	NO	NO	9787	6499	0.664044
>=3	>=1	>=1	<=10000	YES	YES	>=500000	>=20000	NA	1kb	>=0.1	<=20	YES	YES	NO	NO	10481	6896	0.657952
>=3	>=1	>=1	<=10000	YES	YES	>=500000	>=20000	NA	1kb	>=0.1	<=25	YES	YES	NO	NO	10880	7149	0.657077
>=3	>=1	>=1	<=10000	YES	YES	>=500000	>=20000	NA	1kb	>=0.1	<=30	YES	YES	NO	NO	11061	7239	0.654462
>=3	>=1	>=1	<=10000	YES	YES	>=500000	>=20000	NA	1kb	>=0.15	<=5	YES	YES	NO	NO	4945	3374	0.682305
>=3	>=1	>=1	<=10000	YES	YES	>=500000	>=20000	NA	1kb	>=0.15	<=10	YES	YES	NO	NO	7638	5208	0.681854
>=3	>=1	>=1	<=10000	YES	YES	>=500000	>=20000	NA	1kb	>=0.15	<=15	YES	YES	NO	NO	8612	5870	0.681607
>=3	>=1	>=1	<=10000	YES	YES	>=500000	>=20000	NA	1kb	>=0.15	<=20	YES	YES	NO	NO	9006	6118	0.679325
>=3	>=1	>=1	<=10000	YES	YES	>=500000	>=20000	NA	1kb	>=0.15	<=25	YES	YES	NO	NO	9200	6250	0.679348
>=3	>=1	>=1	<=10000	YES	YES	>=500000	>=20000	NA	1kb	>=0.15	<=30	YES	YES	NO	NO	9280	6296	0.678448
>=3	>=1	>=1	<=10000	YES	YES	>=500000	>=20000	NA	1kb	>=0.2	<=5	YES	YES	NO	NO	4316	3014	0.698332
>=3	>=1	>=1	<=10000	YES	YES	>=500000	>=20000	NA	1kb	>=0.2	<=10	YES	YES	NO	NO	6325	4460	0.705138
>=3	>=1	>=1	<=10000	YES	YES	>=500000	>=20000	NA	1kb	>=0.2	<=15	YES	YES	NO	NO	6865	4865	0.708667
>=3	>=1	>=1	<=10000	YES	YES	>=500000	>=20000	NA	1kb	>=0.2	<=20	YES	YES	NO	NO	7008	4983	0.711045
>=3	>=1	>=1	<=10000	YES	YES	>=500000	>=20000	NA	1kb	>=0.2	<=25	YES	YES	NO	NO	7042	5008	0.711162
>=3	>=1	>=1	<=10000	YES	YES	>=500000	>=20000	NA	1kb	>=0.2	<=30	YES	YES	NO	NO	7042	5008	0.711162
>=3	>=1	>=1	<=10000	YES	YES	>=500000	>=20000	NA	1kb	>=0.25	<=5	YES	YES	NO	NO	3746	2668	0.712226
>=3	>=1	>=1	<=10000	YES	YES	>=500000	>=20000	NA	1kb	>=0.25	<=10	YES	YES	NO	NO	5031	3648	0.725104
>=3	>=1	>=1	<=10000	YES	YES	>=500000	>=20000	NA	1kb	>=0.25	<=15	YES	YES	NO	NO	5142	3730	0.725399
>=3	>=1	>=1	<=10000	YES	YES	>=500000	>=20000	NA	1kb	>=0.25	<=20	YES	YES	NO	NO	5142	3730	0.725399
>=3	>=1	>=1	<=10000	YES	YES	>=500000	>=20000	NA	1kb	>=0.25	<=25	YES	YES	NO	NO	5142	3730	0.725399
>=3	>=1	>=1	<=10000	YES	YES	>=500000	>=20000	NA	1kb	>=0.25	<=30	YES	YES	NO	NO	5142	3730	0.725399
>=3	>=1	>=1	<=10000	YES	YES	>=500000	>=20000	NA	1kb	>=0.3	<=5	YES	YES	NO	NO	3098	2248	0.725629
>=3	>=1	>=1	<=10000	YES	YES	>=500000	>=20000	NA	1kb	>=0.3	<=10	YES	YES	NO	NO	3584	2630	0.733817
>=3	>=1	>=1	<=10000	YES	YES	>=500000	>=20000	NA	1kb	>=0.3	<=15	YES	YES	NO	NO	3584	2630	0.733817
>=3	>=1	>=1	<=10000	YES	YES	>=500000	>=20000	NA	1kb	>=0.3	<=20	YES	YES	NO	NO	3584	2630	0.733817
>=3	>=1	>=1	<=10000	YES	YES	>=500000	>=20000	NA	1kb	>=0.3	<=25	YES	YES	NO	NO	3584	2630	0.733817
>=3	>=1	>=1	<=10000	YES	YES	>=500000	>=20000	NA	1kb	>=0.3	<=30	YES	YES	NO	NO	3584	2630	0.733817
>=3	>=1	>=1	<=10000	YES	YES	>=500000	>=20000	NA	5kb	>=0.05	<=5	YES	YES	NO	NO	2718	1757	0.646431
>=3	>=1	>=1	<=10000	YES	YES	>=500000	>=20000	NA	5kb	>=0.05	<=10	YES	YES	NO	NO	5644	3644	0.645641
>=3	>=1	>=1	<=10000	YES	YES	>=500000	>=20000	NA	5kb	>=0.05	<=15	YES	YES	NO	NO	7379	4787	0.648733
>=3	>=1	>=1	<=10000	YES	YES	>=500000	>=20000	NA	5kb	>=0.05	<=20	YES	YES	NO	NO	8575	5528	0.644665
>=3	>=1	>=1	<=10000	YES	YES	>=500000	>=20000	NA	5kb	>=0.05	<=25	YES	YES	NO	NO	9320	6008	0.644635
>=3	>=1	>=1	<=10000	YES	YES	>=500000	>=20000	NA	5kb	>=0.05	<=30	YES	YES	NO	NO	9925	6368	0.641612
>=3	>=1	>=1	<=10000	YES	YES	>=500000	>=20000	NA	5kb	>=0.1	<=5	YES	YES	NO	NO	2627	1714	0.652455
>=3	>=1	>=1	<=10000	YES	YES	>=500000	>=20000	NA	5kb	>=0.1	<=10	YES	YES	NO	NO	5322	3502	0.658023
>=3	>=1	>=1	<=10000	YES	YES	>=500000	>=20000	NA	5kb	>=0.1	<=15	YES	YES	NO	NO	6765	4512	0.666962
>=3	>=1	>=1	<=10000	YES	YES	>=500000	>=20000	NA	5kb	>=0.1	<=20	YES	YES	NO	NO	7615	5084	0.66763
>=3	>=1	>=1	<=10000	YES	YES	>=500000	>=20000	NA	5kb	>=0.1	<=25	YES	YES	NO	NO	8075	5402	0.668978
>=3	>=1	>=1	<=10000	YES	YES	>=500000	>=20000	NA	5kb	>=0.1	<=30	YES	YES	NO	NO	8427	5624	0.667379
>=3	>=1	>=1	<=10000	YES	YES	>=500000	>=20000	NA	5kb	>=0.15	<=5	YES	YES	NO	NO	2401	1572	0.654727
>=3	>=1	>=1	<=10000	YES	YES	>=500000	>=20000	NA	5kb	>=0.15	<=10	YES	YES	NO	NO	4602	3081	0.669492
>=3	>=1	>=1	<=10000	YES	YES	>=500000	>=20000	NA	5kb	>=0.15	<=15	YES	YES	NO	NO	5597	3801	0.679114
>=3	>=1	>=1	<=10000	YES	YES	>=500000	>=20000	NA	5kb	>=0.15	<=20	YES	YES	NO	NO	6012	4107	0.683134
>=3	>=1	>=1	<=10000	YES	YES	>=500000	>=20000	NA	5kb	>=0.15	<=25	YES	YES	NO	NO	6216	4254	0.684363
>=3	>=1	>=1	<=10000	YES	YES	>=500000	>=20000	NA	5kb	>=0.15	<=30	YES	YES	NO	NO	6344	4338	0.683796
>=3	>=1	>=1	<=10000	YES	YES	>=500000	>=20000	NA	5kb	>=0.2	<=5	YES	YES	NO	NO	2004	1340	0.668663
>=3	>=1	>=1	<=10000	YES	YES	>=500000	>=20000	NA	5kb	>=0.2	<=10	YES	YES	NO	NO	3521	2440	0.692985
>=3	>=1	>=1	<=10000	YES	YES	>=500000	>=20000	NA	5kb	>=0.2	<=15	YES	YES	NO	NO	3987	2808	0.704289
>=3	>=1	>=1	<=10000	YES	YES	>=500000	>=20000	NA	5kb	>=0.2	<=20	YES	YES	NO	NO	4084	2887	0.706905
>=3	>=1	>=1	<=10000	YES	YES	>=500000	>=20000	NA	5kb	>=0.2	<=25	YES	YES	NO	NO	4092	2892	0.706745
>=3	>=1	>=1	<=10000	YES	YES	>=500000	>=20000	NA	5kb	>=0.2	<=30	YES	YES	NO	NO	4092	2892	0.706745
>=3	>=1	>=1	<=10000	YES	YES	>=500000	>=20000	NA	5kb	>=0.25	<=5	YES	YES	NO	NO	1619	1110	0.685608
>=3	>=1	>=1	<=10000	YES	YES	>=500000	>=20000	NA	5kb	>=0.25	<=10	YES	YES	NO	NO	2477	1767	0.713363
>=3	>=1	>=1	<=10000	YES	YES	>=500000	>=20000	NA	5kb	>=0.25	<=15	YES	YES	NO	NO	2539	1821	0.717212
>=3	>=1	>=1	<=10000	YES	YES	>=500000	>=20000	NA	5kb	>=0.25	<=20	YES	YES	NO	NO	2539	1821	0.717212
>=3	>=1	>=1	<=10000	YES	YES	>=500000	>=20000	NA	5kb	>=0.25	<=25	YES	YES	NO	NO	2539	1821	0.717212
>=3	>=1	>=1	<=10000	YES	YES	>=500000	>=20000	NA	5kb	>=0.25	<=30	YES	YES	NO	NO	2539	1821	0.717212
>=3	>=1	>=1	<=10000	YES	YES	>=500000	>=20000	NA	5kb	>=0.3	<=5	YES	YES	NO	NO	1216	856	0.703947
>=3	>=1	>=1	<=10000	YES	YES	>=500000	>=20000	NA	5kb	>=0.3	<=10	YES	YES	NO	NO	1481	1061	0.716408
>=3	>=1	>=1	<=10000	YES	YES	>=500000	>=20000	NA	5kb	>=0.3	<=15	YES	YES	NO	NO	1481	1061	0.716408
>=3	>=1	>=1	<=10000	YES	YES	>=500000	>=20000	NA	5kb	>=0.3	<=20	YES	YES	NO	NO	1481	1061	0.716408
>=3	>=1	>=1	<=10000	YES	YES	>=500000	>=20000	NA	5kb	>=0.3	<=25	YES	YES	NO	NO	1481	1061	0.716408
>=3	>=1	>=1	<=10000	YES	YES	>=500000	>=20000	NA	5kb	>=0.3	<=30	YES	YES	NO	NO	1481	1061	0.716408
>=3	>=1	>=1	<=10000	YES	YES	>=500000	>=20000	NA	10kb	>=0.05	<=5	YES	YES	NO	NO	1554	972	0.625483
>=3	>=1	>=1	<=10000	YES	YES	>=500000	>=20000	NA	10kb	>=0.05	<=10	YES	YES	NO	NO	4011	2552	0.63625
>=3	>=1	>=1	<=10000	YES	YES	>=500000	>=20000	NA	10kb	>=0.05	<=15	YES	YES	NO	NO	5654	3632	0.642377
>=3	>=1	>=1	<=10000	YES	YES	>=500000	>=20000	NA	10kb	>=0.05	<=20	YES	YES	NO	NO	6804	4401	0.646825
>=3	>=1	>=1	<=10000	YES	YES	>=500000	>=20000	NA	10kb	>=0.05	<=25	YES	YES	NO	NO	7640	4927	0.644895
>=3	>=1	>=1	<=10000	YES	YES	>=500000	>=20000	NA	10kb	>=0.05	<=30	YES	YES	NO	NO	8310	5366	0.645728
>=3	>=1	>=1	<=10000	YES	YES	>=500000	>=20000	NA	10kb	>=0.1	<=5	YES	YES	NO	NO	1500	946	0.630667
>=3	>=1	>=1	<=10000	YES	YES	>=500000	>=20000	NA	10kb	>=0.1	<=10	YES	YES	NO	NO	3736	2409	0.644807
>=3	>=1	>=1	<=10000	YES	YES	>=500000	>=20000	NA	10kb	>=0.1	<=15	YES	YES	NO	NO	5060	3323	0.656719
>=3	>=1	>=1	<=10000	YES	YES	>=500000	>=20000	NA	10kb	>=0.1	<=20	YES	YES	NO	NO	5874	3896	0.663262
>=3	>=1	>=1	<=10000	YES	YES	>=500000	>=20000	NA	10kb	>=0.1	<=25	YES	YES	NO	NO	6376	4243	0.665464
>=3	>=1	>=1	<=10000	YES	YES	>=500000	>=20000	NA	10kb	>=0.1	<=30	YES	YES	NO	NO	6740	4503	0.668101
>=3	>=1	>=1	<=10000	YES	YES	>=500000	>=20000	NA	10kb	>=0.15	<=5	YES	YES	NO	NO	1356	862	0.635693
>=3	>=1	>=1	<=10000	YES	YES	>=500000	>=20000	NA	10kb	>=0.15	<=10	YES	YES	NO	NO	3146	2084	0.662428
>=3	>=1	>=1	<=10000	YES	YES	>=500000	>=20000	NA	10kb	>=0.15	<=15	YES	YES	NO	NO	4002	2720	0.67966
>=3	>=1	>=1	<=10000	YES	YES	>=500000	>=20000	NA	10kb	>=0.15	<=20	YES	YES	NO	NO	4407	3037	0.689131
>=3	>=1	>=1	<=10000	YES	YES	>=500000	>=20000	NA	10kb	>=0.15	<=25	YES	YES	NO	NO	4588	3151	0.686792
>=3	>=1	>=1	<=10000	YES	YES	>=500000	>=20000	NA	10kb	>=0.15	<=30	YES	YES	NO	NO	4696	3240	0.689949
>=3	>=1	>=1	<=10000	YES	YES	>=500000	>=20000	NA	10kb	>=0.2	<=5	YES	YES	NO	NO	1114	724	0.64991
>=3	>=1	>=1	<=10000	YES	YES	>=500000	>=20000	NA	10kb	>=0.2	<=10	YES	YES	NO	NO	2314	1566	0.67675
>=3	>=1	>=1	<=10000	YES	YES	>=500000	>=20000	NA	10kb	>=0.2	<=15	YES	YES	NO	NO	2656	1823	0.68637
>=3	>=1	>=1	<=10000	YES	YES	>=500000	>=20000	NA	10kb	>=0.2	<=20	YES	YES	NO	NO	2737	1898	0.69346
>=3	>=1	>=1	<=10000	YES	YES	>=500000	>=20000	NA	10kb	>=0.2	<=25	YES	YES	NO	NO	2748	1907	0.693959
>=3	>=1	>=1	<=10000	YES	YES	>=500000	>=20000	NA	10kb	>=0.2	<=30	YES	YES	NO	NO	2748	1907	0.693959
>=3	>=1	>=1	<=10000	YES	YES	>=500000	>=20000	NA	10kb	>=0.25	<=5	YES	YES	NO	NO	850	564	0.663529
>=3	>=1	>=1	<=10000	YES	YES	>=500000	>=20000	NA	10kb	>=0.25	<=10	YES	YES	NO	NO	1461	1028	0.703628
>=3	>=1	>=1	<=10000	YES	YES	>=500000	>=20000	NA	10kb	>=0.25	<=15	YES	YES	NO	NO	1518	1079	0.710804
>=3	>=1	>=1	<=10000	YES	YES	>=500000	>=20000	NA	10kb	>=0.25	<=20	YES	YES	NO	NO	1518	1079	0.710804
>=3	>=1	>=1	<=10000	YES	YES	>=500000	>=20000	NA	10kb	>=0.25	<=25	YES	YES	NO	NO	1518	1079	0.710804
>=3	>=1	>=1	<=10000	YES	YES	>=500000	>=20000	NA	10kb	>=0.25	<=30	YES	YES	NO	NO	1518	1079	0.710804
>=3	>=1	>=1	<=10000	YES	YES	>=500000	>=20000	NA	10kb	>=0.3	<=5	YES	YES	NO	NO	601	408	0.678869
>=3	>=1	>=1	<=10000	YES	YES	>=500000	>=20000	NA	10kb	>=0.3	<=10	YES	YES	NO	NO	780	543	0.696154
>=3	>=1	>=1	<=10000	YES	YES	>=500000	>=20000	NA	10kb	>=0.3	<=15	YES	YES	NO	NO	780	543	0.696154
>=3	>=1	>=1	<=10000	YES	YES	>=500000	>=20000	NA	10kb	>=0.3	<=20	YES	YES	NO	NO	780	543	0.696154
>=3	>=1	>=1	<=10000	YES	YES	>=500000	>=20000	NA	10kb	>=0.3	<=25	YES	YES	NO	NO	780	543	0.696154
>=3	>=1	>=1	<=10000	YES	YES	>=500000	>=20000	NA	10kb	>=0.3	<=30	YES	YES	NO	NO	780	543	0.696154
