## Supplementary Table 5 for "SFyNCS detects oncogenic fusions involving non-coding sequences in cancer"

### Sheet: Sheet1
Cell_line	Chr_1	Pos_1	Strand_1	Chr_2	Pos_2	Strand_2	Fusion_type	Validated	Forward_primer	Reverse_primer	Expected_product_length	TM_1_(%)	TM_2_(%)	Note
MCF7	chr12	32896509	-	chr12	32979795	-	non-coding	Y	CCAGACAGTCAAGAGCCTGC	TGAAACCCTTGGAGGACACG	106	60.673	59.892	Identified by SFyNCS but not by other tools in Weber et al. 2022 RNAseq data
MCF7	chr17	75283423	-	chr20	51961564	+	non-coding	Y	ACTTTGTATGTGGTGGCCTG	GAGGTGTAGATGCTCACACA	171	58.09	56.962	Identified by SFyNCS but not by other tools in Weber et al. 2022 RNAseq data
MCF7	chr3	63912923	+	chr1	106216305	-	non-coding	Y	TGCCCAGTCCTGAAGTGATG	TGACCTGGGTGTCACTTCAA	202	59.674	58.791	Identified by SFyNCS but not by other tools in Weber et al. 2022 RNAseq data
MCF7	chr3	63913225	+	chr1	106252148	-	non-coding	Y	AGGAGTTTGGGAAAAACCGC	GCCGGATAATCAAAATGTGC	124	58.963	55.771	Identified by SFyNCS but not by other tools in Weber et al. 2022 RNAseq data
MCF7	chr10	13492611	-	chr10	13610117	+	non-coding	N	GAGAGCCGCGTTCTAGGATT	CAATGAAATCGTCGGCGGTC	75	59.614	59.974	Identified by SFyNCS but not by other tools in Weber et al. 2022 RNAseq data
MCF7	chr17	60747279	+	chr3	63740654	-	non-coding	Y	AATCTTGCCTGCTCCACAGT	GCTCTCCTCTCTCCAGCAAG	108	59.597	59.539	Identified by SFyNCS but not by other tools in Weber et al. 2022 RNAseq data
MCF7	chr20	51639343	-	chr20	47941849	-	non-coding	Y	GGCGACCAGATCCTGAACTT	AAGATCCAGGGGAGGTGAGG	149	59.749	60.327	Identified by SFyNCS but not by other tools in Weber et al. 2022 RNAseq data
MCF7	chr20	54070433	-	chr20	48107188	+	non-coding	Y	GGCTCTGCACAAGGAAGCAA	TGTCATCCCTGGAAGTGACG	257	61.175	59.392	Identified by SFyNCS but not by other tools in Weber et al. 2022 RNAseq data
MCF7	chr20	47502494	+	chr1	106750291	-	non-coding	Y	CCTTAGCAGCTTCTGGGACG	ATCTGTGGTGTGATGTGGCT	125	60.461	59.305	Identified by SFyNCS but not by other tools in Weber et al. 2022 RNAseq data
MCF7	chr11	119021886	+	chr11	117515529	-	non-coding	Y	GTTTCATGCCTGGTCCTGGG	AGCAGATCCTAGGCAAGCTG	142	60.967	59.531	Identified by SFyNCS but not by other tools in Weber et al. 2022 RNAseq data
MCF7	chr17	60265412	-	chr17	60602618	+	non-coding	N	TGTAGAAGGCATACTGAATG	GGAGTAACATGAATTTGCCA	310	52.397	53.852	Identified by SFyNCS but not by other tools in Weber et al. 2022 RNAseq data
MCF7	chr17	63805175	+	chr20	46740648	-	non-coding	N	TCTCCGGCATAAGCTCAATC	TGTTGAAACAGGGCCACTAG	154	57.467	57.73	Identified by SFyNCS but not by other tools in Weber et al. 2022 RNAseq data
MCF7	chr1	106258098	+	chr20	53996050	+	non-coding	N	GCTGCTTCTTCTGTAGGACC	CGTCCTTTGCAGTCTCCAGT	123	57.983	59.966	Identified by SFyNCS but not by other tools in Weber et al. 2022 RNAseq data
MCF7	chr1	113811710	-	chr1	107669701	-	non-coding	Y	AGCATAAGGGCCACAAGGAG	CCTCTTTTCTTCTGCCTTCCAAT	227	59.743	58.915	Identified by SFyNCS but not by other tools in Weber et al. 2022 RNAseq data
MCF7	chr20	48676193	-	chr20	47456703	+	non-coding	N	AGCAAGCTGGTGGACTGGCT	ACGTGTGCAGCGTCTCTTCT	146	64.25	62.077	Identified by SFyNCS but not by other tools in Weber et al. 2022 RNAseq data
MCF7	chr20	48676193	-	chr20	47456821	+	non-coding	N	TACAAGTCAGTGCTTCCCGG	GTGAGCACAGCAGCTTATTCAC	113	59.68	60.16	Identified by SFyNCS but not by other tools in Weber et al. 2022 RNAseq data
MCF7	chr22	36314145	-	chr19	29086591	+	non-coding	N	CTGGAGCAGGAGGAGTACCA	CAGGTCCTGGAATGAGGCAG	141	60.325	60.107	Identified by SFyNCS but not by other tools in Weber et al. 2022 RNAseq data
MCF7	chr20	63865041	-	chr20	50690333	-	non-coding	Y	ACCTGATAGGCCGAAACTGC	TGAACGAAGAGTGCCCAGTG	148	60.108	60.25	Identified by SFyNCS but not by other tools in Weber et al. 2022 RNAseq data
MCF7	chr22	36314145	-	chr19	29084566	+	non-coding	N	GAACTTCATCGACTTTGGCCTC	CTGAAGAACTCAGGCTCCCC	206	59.583	59.748	Identified by SFyNCS but not by other tools in Weber et al. 2022 RNAseq data
MCF7	chr17	60798726	+	chr3	63718546	-	non-coding	Y	AATTACCAAGGAGTGTGATTTCAGC	GTCCTTGGCATTGTTGTGACAT	106	59.816	59.703	Identified by SFyNCS but not by other tools in Weber et al. 2022 RNAseq data
MCF7	chr20	63869441	+	chr17	62875198	-	non-coding	Y	CGGATGTTCCTGTCGACACA	TTGGGAGGGATGAGCAAGTC	147	60.039	59.379	Identified by SFyNCS in CCLE and ENCODE RNAseq data, but not identified by SFyNCS in Weber et al. 2022 RNAseq data
MCF7	chr1	113811710	-	chr1	113895160	-	non-coding	Y	AAGCACAAGGACAAGCAGGA	GCATACCTCAGTGCTCAGGA	153	59.817	59.173	Identified by SFyNCS in CCLE and ENCODE RNAseq data, but not identified by SFyNCS in Weber et al. 2022 RNAseq data
MCF7	chr20	63869441	+	chr17	62824910	-	non-coding	Y	CTCCTGCTGTTGAGGGTCTG	ACCTCAGTTAGCCCCTGTCT	86	60.037	59.883	Identified by SFyNCS in CCLE and ENCODE RNAseq data, but not identified by SFyNCS in Weber et al. 2022 RNAseq data
MCF7	chr11	75310212	-	chr11	75425581	+	non-coding	Y	AACCCAGGTTACATGCCAGG	CCCCCAATCACGAAGAGCTT	259	59.96	60.035	Identified by SFyNCS in CCLE and ENCODE RNAseq data, but not identified by SFyNCS in Weber et al. 2022 RNAseq data
MCF7	chr20	47637783	+	chr20	53608281	-	non-coding	N	ATGGTAGTCATCTGGGGACT	GGATTGCCCAGCTCAAGGTA	142	57.123	59.744	Identified by SFyNCS in CCLE and ENCODE RNAseq data, but not identified by SFyNCS in Weber et al. 2022 RNAseq data
MCF7	chr14	53152261	-	chr14	53203115	+	non-coding	N	GCTTGTGAACATCGAGCCTG	GCTCTGCTGGGTGGCTAATC	157	59.555	60.817	Identified by SFyNCS in CCLE and ENCODE RNAseq data, but not identified by SFyNCS in Weber et al. 2022 RNAseq data
MCF7	chr3	47819264	+	chr4	100411324	-	non-coding	Y	CAGGAGGGACCATCTCTCGA	TGCTTTGCATGACTTCTGGC	156	60.106	59.4	Identified by SFyNCS in CCLE and ENCODE RNAseq data, but not identified by SFyNCS in Weber et al. 2022 RNAseq data
MCF7	chr17	58630440	-	chr20	42381400	-	non-coding	Y	TTTGTTGCGGCGTTATTGGG	GTCAACAGGGAGCAGTCACA	131	60.039	59.893	Identified by SFyNCS in CCLE and ENCODE RNAseq data, but not identified by SFyNCS in Weber et al. 2022 RNAseq data
MCF7	chr3	158298075	+	chr3	161636480	-	non-coding	Y	AGGATAAAGGGAAGGACAAGGAA	AGCAAAACACACGTTTCTGC	190	58.816	58.092	Identified by SFyNCS in CCLE and ENCODE RNAseq data, but not identified by SFyNCS in Weber et al. 2022 RNAseq data
MCF7	chr12	79592611	-	chr12	79724505	+	non-coding	Y	CTCTTTTGAAAGTTGTGGGTCAGC	ATGCGATTGCTAGATCATGTGGT	169	60.735	60.496	Identified by SFyNCS in CCLE and ENCODE RNAseq data, but not identified by SFyNCS in Weber et al. 2022 RNAseq data
HCT116	chr7	127698953	+	chr7	127405119	-	non-coding	N	AAGAAGCTGATTGGGAAGGAAGT	CTTCATTCATTTGGCTGGGTTGT	133	59.925	59.993	NA
HCT116	chr15	67165384	+	chr15	67030801	-	non-coding	Y	ACTGGACGACTACAGCCATTC	CCCCAGAGAGGACTTTTTGACTAA	176	59.795	59.958	NA
HCT116	chr12	76332804	-	chr12	75694975	+	non-coding	Y	AAGACTGTCATCACGAGGCTT	CTGCATGCTCTGGGTGAGAT	152	59.379	59.819	NA
K562	chr16	85556363	+	chr6	16762119	-	non-coding	Y	CTTCTTCATCCCTCTCTGGCC	GAAACTTTCCGGAGTTGCACG	218	59.859	60.334	NA
K562	chr1	186320312	-	chr1	186989857	+	non-coding	Y	TCACTCTGATCTTGGCCAGC	TGTCTGCCATTCTTCTTTCC	120	59.749	55.645	NA
K562	chrX	113938193	-	chrX	115163783	+	non-coding	Y	ACACCATGAGAACACAGGCT	CATCCTCTTCCTCTGCCAGT	156	59.233	58.798	NA
