## Supplementary Table 6 for "SFyNCS detects oncogenic fusions involving non-coding sequences in cancer"

### Sheet: Sheet1
Dataset	Chr_1	Pos_1	Strand_1	Chr_2	Pos_2	Strand_2	Split_read_count	Read_pair_count	Fusion_type	Supported_by_SV	Gene_name_1	Gene_type_1	Gene_strand_1	Gene_name_2	Gene_type_2	Gene_strand_2	Fusion_frame
CCLE	chr1	193249871	+	chr1	192968632	-	1	8	non-coding	Y	CDC73	protein-coding_gene	+	Unannotated	Unknown	.	unknown
CCLE	chr1	193249871	+	chr1	192976633	-	1	7	non-coding	Y	CDC73	protein-coding_gene	+	Unannotated	Unknown	.	unknown
CCLE	chr1	193249871	+	chr1	192978497	-	1	6	non-coding	Y	CDC73	protein-coding_gene	+	Unannotated	Unknown	.	unknown
CCLE	chr1	193249871	+	chr1	192980872	-	1	6	non-coding	Y	CDC73	protein-coding_gene	+	Unannotated	Unknown	.	unknown
CCLE	chr1	193249871	+	chr1	192983484	-	2	4	non-coding	Y	CDC73	protein-coding_gene	+	Unannotated	Unknown	.	unknown
CCLE	chr1	193250136	+	chr1	192952307	-	5	16	non-coding	Y	CDC73	protein-coding_gene	+	Unannotated	Unknown	.	unknown
CCLE	chr10	15112796	-	chr10	15173595	+	3	1	non-coding	Y	NMT2	protein-coding_gene	-	Unannotated	Unknown	.	unknown
CCLE	chr10	15112796	-	chr10	15189954	+	55	69	non-coding	Y	NMT2	protein-coding_gene	-	Unannotated	Unknown	.	unknown
CCLE	chr10	15112796	-	chr10	15192780	+	2	73	non-coding	Y	NMT2	protein-coding_gene	-	Unannotated	Unknown	.	unknown
CCLE	chr10	113040126	+	chr10	112886918	-	1	24	non-coding	Y	TCF7L2	protein-coding_gene	+	Unannotated	Unknown	.	unknown
CCLE	chr10	113040126	+	chr10	112888735	-	13	24	non-coding	Y	TCF7L2	protein-coding_gene	+	AL158212.1	non-coding_gene	+	unknown
CCLE	chr10	113040126	+	chr10	112890966	-	1	20	non-coding	Y	TCF7L2	protein-coding_gene	+	AL158212.1	non-coding_gene	+	unknown
CCLE	chr10	113040126	+	chr10	112905977	-	3	15	non-coding	Y	TCF7L2	protein-coding_gene	+	AL158212.1	non-coding_gene	+	unknown
CCLE	chr10	113040126	+	chr10	112927129	-	1	3	non-coding	Y	TCF7L2	protein-coding_gene	+	Unannotated	Unknown	.	unknown
CCLE	chr10	113089540	+	chr10	112888735	-	2	31	non-coding	Y	TCF7L2	protein-coding_gene	+	AL158212.1	non-coding_gene	+	unknown
CCLE	chr10	113089540	+	chr10	112905977	-	1	20	non-coding	Y	TCF7L2	protein-coding_gene	+	AL158212.1	non-coding_gene	+	unknown
CCLE	chr10	119840843	-	chr10	119906108	+	4	19	non-coding	Y	MCMBP	protein-coding_gene	-	Unannotated	Unknown	.	unknown
CCLE	chr10	119840843	-	chr10	119907607	+	1	20	non-coding	Y	MCMBP	protein-coding_gene	-	Unannotated	Unknown	.	unknown
CCLE	chr10	119843248	-	chr10	119906108	+	2	9	non-coding	Y	MCMBP	protein-coding_gene	-	Unannotated	Unknown	.	unknown
CCLE	chr10	119843254	-	chr10	119906108	+	1	9	non-coding	Y	MCMBP	protein-coding_gene	-	Unannotated	Unknown	.	unknown
CCLE	chr10	119843254	-	chr10	119907607	+	1	9	non-coding	Y	MCMBP	protein-coding_gene	-	Unannotated	Unknown	.	unknown
CCLE	chr10	119904277	+	chr10	119841214	-	1	5	non-coding	Y	SEC23IP	protein-coding_gene	+	Unannotated	Unknown	.	unknown
CCLE	chr12	76332804	-	chr12	75631314	+	2	4	non-coding	N	Unannotated	Unknown	.	AC078923.1	non-coding_gene	-	unknown
CCLE	chr12	76332804	-	chr12	75692992	+	1	7	non-coding	N	Unannotated	Unknown	.	AC078923.1	non-coding_gene	-	unknown
CCLE	chr12	76332804	-	chr12	75694947	+	7	30	non-coding	N	Unannotated	Unknown	.	AC078820.1	non-coding_gene	-	unknown
CCLE	chr12	76332804	-	chr12	75694975	+	29	39	non-coding	N	Unannotated	Unknown	.	AC078820.1	non-coding_gene	-	unknown
CCLE	chr12	76338731	-	chr12	75631314	+	1	3	non-coding	N	Unannotated	Unknown	.	AC078923.1	non-coding_gene	-	unknown
CCLE	chr12	76338731	-	chr12	75694975	+	2	24	non-coding	N	Unannotated	Unknown	.	AC078820.1	non-coding_gene	-	unknown
CCLE	chr12	132145665	+	chr12	131838195	-	1	13	protein-coding	N	NOC4L	protein-coding_gene	+	MMP17	protein-coding_gene	+	in_frame
CCLE	chr15	66444707	+	chr15	66190962	-	1	5	non-coding	N	MAP2K1	protein-coding_gene	+	Unannotated	Unknown	.	unknown
CCLE	chr15	67165384	+	chr15	67010288	-	1	49	non-coding	Y	SMAD3	protein-coding_gene	+	Unannotated	Unknown	.	unknown
CCLE	chr15	67165384	+	chr15	67010347	-	1	49	non-coding	Y	SMAD3	protein-coding_gene	+	Unannotated	Unknown	.	unknown
CCLE	chr15	67165384	+	chr15	67023816	-	5	43	non-coding	Y	SMAD3	protein-coding_gene	+	Unannotated	Unknown	.	unknown
CCLE	chr15	67165384	+	chr15	67030801	-	17	37	non-coding	Y	SMAD3	protein-coding_gene	+	Unannotated	Unknown	.	unknown
CCLE	chr15	67165384	+	chr15	67033021	-	11	14	non-coding	Y	SMAD3	protein-coding_gene	+	Unannotated	Unknown	.	unknown
CCLE	chr15	67165384	+	chr15	67050677	-	4	6	non-coding	Y	SMAD3	protein-coding_gene	+	Unannotated	Unknown	.	unknown
CCLE	chr15	67165384	+	chr15	67063175	-	1	2	non-coding	Y	SMAD3	protein-coding_gene	+	Unannotated	Unknown	.	unknown
CCLE	chr16	69566374	+	chr16	69447150	-	1	21	protein-coding	N	NFAT5	protein-coding_gene	+	CYB5B	protein-coding_gene	+	out_of_frame
CCLE	chr17	3607539	-	chr17	3726724	+	1	8	protein-coding	N	AC027796.3/TRPV1	protein-coding_gene/protein-coding_gene	-/-	ITGAE	protein-coding_gene	-	unknown
CCLE	chr17	51120354	-	chr17	51193016	+	4	10	protein-coding	N	SPAG9	protein-coding_gene	-	MBTD1	protein-coding_gene	-	in_frame
CCLE	chr17	51120354	-	chr17	51193510	+	1	10	protein-coding	N	SPAG9	protein-coding_gene	-	MBTD1	protein-coding_gene	-	out_of_frame
CCLE	chr17	51120354	-	chr17	51195361	+	2	11	protein-coding	N	SPAG9	protein-coding_gene	-	MBTD1	protein-coding_gene	-	in_frame
CCLE	chr17	51120354	-	chr17	51201696	+	13	17	protein-coding	N	SPAG9	protein-coding_gene	-	MBTD1	protein-coding_gene	-	in_frame
CCLE	chr17	51120354	-	chr17	51202077	+	1	17	protein-coding	N	SPAG9	protein-coding_gene	-	MBTD1	protein-coding_gene	-	out_of_frame
CCLE	chr17	72592203	-	chr17	72649268	+	1	15	non-coding	N	LINC00511	non-coding_gene	-	SLC39A11	protein-coding_gene	-	unknown
CCLE	chr20	3888904	+	chr20	3854558	-	2	56	protein-coding	N	PANK2	protein-coding_gene	+	MAVS	protein-coding_gene	+	unknown
CCLE	chr20	3889728	+	chr20	3854558	-	33	71	protein-coding	N	PANK2	protein-coding_gene	+	MAVS	protein-coding_gene	+	unknown
CCLE	chr20	3889932	+	chr20	3854558	-	7	73	protein-coding	N	PANK2	protein-coding_gene	+	MAVS	protein-coding_gene	+	unknown
CCLE	chr20	3891411	+	chr20	3854558	-	5	78	protein-coding	N	PANK2	protein-coding_gene	+	MAVS	protein-coding_gene	+	unknown
CCLE	chr3	98881540	-	chr3	99009360	+	3	8	non-coding	N	DCBLD2	protein-coding_gene	-	Unannotated	Unknown	.	unknown
CCLE	chr3	98881540	-	chr3	99016568	+	1	9	non-coding	N	DCBLD2	protein-coding_gene	-	Unannotated	Unknown	.	unknown
CCLE	chr3	111883480	-	chr3	112046074	+	2	13	non-coding	Y	Unannotated	Unknown	.	Unannotated	Unknown	.	unknown
CCLE	chr4	184760357	-	chr4	183387470	+	7	7	non-coding	N	ACSL1	protein-coding_gene	-	Unannotated	Unknown	.	unknown
CCLE	chr5	94050731	-	chr5	93411509	+	1	2	non-coding	N	FAM172A	protein-coding_gene	-	NR2F1-AS1	non-coding_gene	-	unknown
CCLE	chr5	116092700	+	chr5	115895087	-	123	118	protein-coding	Y	COMMD10	protein-coding_gene	+	AP3S1	protein-coding_gene	+	in_frame
CCLE	chr6	20548705	+	chr6	20400858	-	1	6	non-coding	Y	CDKAL1	protein-coding_gene	+	Unannotated	Unknown	.	unknown
CCLE	chr6	20548705	+	chr6	20401117	-	2	6	non-coding	Y	CDKAL1	protein-coding_gene	+	Unannotated	Unknown	.	unknown
CCLE	chr7	127698953	+	chr7	127405119	-	34	16	non-coding	Y	SND1	protein-coding_gene	+	Unannotated	Unknown	.	unknown
CCLE	chr7	127698953	+	chr7	127412474	-	2	10	non-coding	Y	SND1	protein-coding_gene	+	Unannotated	Unknown	.	unknown
CCLE	chr9	137104870	+	chr9	136991637	-	2	3	non-coding	N	MAN1B1	protein-coding_gene	+	Unannotated	Unknown	.	unknown
ENCODE	chr1	193249871	+	chr1	192968632	-	2	8	non-coding	Y	CDC73	protein-coding_gene	+	Unannotated	Unknown	.	unknown
ENCODE	chr1	193249871	+	chr1	192978497	-	2	5	non-coding	Y	CDC73	protein-coding_gene	+	Unannotated	Unknown	.	unknown
ENCODE	chr1	193249871	+	chr1	192983484	-	1	3	non-coding	Y	CDC73	protein-coding_gene	+	Unannotated	Unknown	.	unknown
ENCODE	chr10	15112796	-	chr10	15189954	+	30	28	non-coding	Y	NMT2	protein-coding_gene	-	Unannotated	Unknown	.	unknown
ENCODE	chr10	113040126	+	chr10	112888735	-	37	18	non-coding	Y	TCF7L2	protein-coding_gene	+	AL158212.1	non-coding_gene	+	unknown
ENCODE	chr10	113040126	+	chr10	112905977	-	11	9	non-coding	Y	TCF7L2	protein-coding_gene	+	AL158212.1	non-coding_gene	+	unknown
ENCODE	chr10	113089540	+	chr10	112888735	-	3	24	non-coding	Y	TCF7L2	protein-coding_gene	+	AL158212.1	non-coding_gene	+	unknown
ENCODE	chr10	113089540	+	chr10	112905977	-	2	12	non-coding	Y	TCF7L2	protein-coding_gene	+	AL158212.1	non-coding_gene	+	unknown
ENCODE	chr10	119840843	-	chr10	119906108	+	10	8	non-coding	Y	MCMBP	protein-coding_gene	-	Unannotated	Unknown	.	unknown
ENCODE	chr10	119840843	-	chr10	119907628	+	1	9	non-coding	Y	MCMBP	protein-coding_gene	-	Unannotated	Unknown	.	unknown
ENCODE	chr10	119843254	-	chr10	119906108	+	1	3	non-coding	Y	MCMBP	protein-coding_gene	-	Unannotated	Unknown	.	unknown
ENCODE	chr12	76332804	-	chr12	75631314	+	1	2	non-coding	N	Unannotated	Unknown	.	AC078923.1	non-coding_gene	-	unknown
ENCODE	chr12	76332804	-	chr12	75694947	+	5	23	non-coding	N	Unannotated	Unknown	.	AC078820.1	non-coding_gene	-	unknown
ENCODE	chr12	76332804	-	chr12	75694975	+	44	35	non-coding	N	Unannotated	Unknown	.	AC078820.1	non-coding_gene	-	unknown
ENCODE	chr12	76338731	-	chr12	75694975	+	3	7	non-coding	N	Unannotated	Unknown	.	AC078820.1	non-coding_gene	-	unknown
ENCODE	chr12	101830559	-	chr12	102046119	+	6	4	protein-coding	N	GNPTAB	protein-coding_gene	-	WASHC3	protein-coding_gene	-	in_frame
ENCODE	chr15	66444707	+	chr15	66190962	-	1	2	non-coding	N	MAP2K1	protein-coding_gene	+	Unannotated	Unknown	.	unknown
ENCODE	chr15	67165384	+	chr15	67010288	-	1	54	non-coding	Y	SMAD3	protein-coding_gene	+	Unannotated	Unknown	.	unknown
ENCODE	chr15	67165384	+	chr15	67010347	-	2	53	non-coding	Y	SMAD3	protein-coding_gene	+	Unannotated	Unknown	.	unknown
ENCODE	chr15	67165384	+	chr15	67019738	-	2	44	non-coding	Y	SMAD3	protein-coding_gene	+	Unannotated	Unknown	.	unknown
ENCODE	chr15	67165384	+	chr15	67030801	-	23	36	non-coding	Y	SMAD3	protein-coding_gene	+	Unannotated	Unknown	.	unknown
ENCODE	chr15	67165384	+	chr15	67033021	-	6	24	non-coding	Y	SMAD3	protein-coding_gene	+	Unannotated	Unknown	.	unknown
ENCODE	chr15	67165384	+	chr15	67050677	-	17	16	non-coding	Y	SMAD3	protein-coding_gene	+	Unannotated	Unknown	.	unknown
ENCODE	chr15	67165384	+	chr15	67056744	-	1	8	non-coding	Y	SMAD3	protein-coding_gene	+	Unannotated	Unknown	.	unknown
ENCODE	chr16	89779902	+	chr1	26774600	-	1	2	non-coding	N	Unannotated	Unknown	.	ARID1A	protein-coding_gene	+	unknown
ENCODE	chr16	68233412	+	chr4	94595508	+	1	2	non-coding	N	Unannotated	Unknown	.	Unannotated	Unknown	.	unknown
ENCODE	chr16	70247533	-	chr5	178618760	+	2	1	protein-coding	N	EXOSC6	protein-coding_gene	-	CLK4	protein-coding_gene	-	unknown
ENCODE	chr17	50719831	+	chr17	50590471	-	1	4	protein-coding	N	LUC7L3	protein-coding_gene	+	CACNA1G	protein-coding_gene	+	in_frame
ENCODE	chr17	51120354	-	chr17	51192829	+	3	10	protein-coding	N	SPAG9	protein-coding_gene	-	MBTD1	protein-coding_gene	-	out_of_frame
ENCODE	chr17	51120354	-	chr17	51193016	+	2	14	protein-coding	N	SPAG9	protein-coding_gene	-	MBTD1	protein-coding_gene	-	in_frame
ENCODE	chr17	51120354	-	chr17	51195361	+	2	17	protein-coding	N	SPAG9	protein-coding_gene	-	MBTD1	protein-coding_gene	-	in_frame
ENCODE	chr17	51120354	-	chr17	51201696	+	19	40	protein-coding	N	SPAG9	protein-coding_gene	-	MBTD1	protein-coding_gene	-	in_frame
ENCODE	chr17	51120394	-	chr17	51192829	+	1	10	protein-coding	N	SPAG9	protein-coding_gene	-	MBTD1	protein-coding_gene	-	out_of_frame
ENCODE	chr17	72592203	-	chr17	72649268	+	1	2	non-coding	N	LINC00511	non-coding_gene	-	SLC39A11	protein-coding_gene	-	unknown
ENCODE	chr18	36171160	+	chr18	36010172	-	1	4	non-coding	N	ELP2	protein-coding_gene	+	Unannotated	Unknown	.	unknown
ENCODE	chr19	1470384	-	chr19	1417500	-	1	200	protein-coding	N	C19orf25	protein-coding_gene	-	DAZAP1	protein-coding_gene	+	unknown
ENCODE	chr19	11129670	+	chr19	11023518	-	3	10	protein-coding	N	LDLR	protein-coding_gene	+	SMARCA4	protein-coding_gene	+	in_frame
ENCODE	chr19	13837354	+	chr7	99385746	-	1	2	non-coding	N	Unannotated	Unknown	.	AC004922.1/ARPC1B	protein-coding_gene/protein-coding_gene	+/+	unknown
ENCODE	chr2	226652401	-	chr2	226088035	+	2	3	non-coding	N	Unannotated	Unknown	.	Unannotated	Unknown	.	unknown
ENCODE	chr20	63702904	-	chr16	89150683	+	1	2	non-coding	N	ARFRP1	protein-coding_gene	-	Unannotated	Unknown	.	unknown
ENCODE	chr20	3888904	+	chr20	3854558	-	3	12	protein-coding	N	PANK2	protein-coding_gene	+	MAVS	protein-coding_gene	+	unknown
ENCODE	chr20	3889728	+	chr20	3854558	-	64	68	protein-coding	N	PANK2	protein-coding_gene	+	MAVS	protein-coding_gene	+	unknown
ENCODE	chr20	3889932	+	chr20	3854558	-	3	77	protein-coding	N	PANK2	protein-coding_gene	+	MAVS	protein-coding_gene	+	unknown
ENCODE	chr20	3891411	+	chr20	3854558	-	3	81	protein-coding	N	PANK2	protein-coding_gene	+	MAVS	protein-coding_gene	+	unknown
ENCODE	chr20	5127149	+	chr20	4699211	-	1	4	protein-coding	N	CDS2	protein-coding_gene	+	PRNP	protein-coding_gene	+	unknown
ENCODE	chr22	21629459	-	chr17	39997604	-	1	2	protein-coding	N	YDJC	protein-coding_gene	-	PSMD3	protein-coding_gene	+	unknown
ENCODE	chr5	116092700	+	chr5	115895087	-	31	25	protein-coding	Y	COMMD10	protein-coding_gene	+	AP3S1	protein-coding_gene	+	in_frame
ENCODE	chr6	20548705	+	chr6	20401117	-	1	9	non-coding	Y	CDKAL1	protein-coding_gene	+	Unannotated	Unknown	.	unknown
ENCODE	chr6	158812128	+	chr6	158707230	-	2	52	non-coding	Y	Unannotated	Unknown	.	SYTL3	protein-coding_gene	+	unknown
ENCODE	chr7	76358722	-	chr10	100956451	-	2	1	protein-coding	N	YWHAG	protein-coding_gene	-	SLF2	protein-coding_gene	+	in_frame
ENCODE	chr7	127698953	+	chr7	127405119	-	38	17	non-coding	Y	SND1	protein-coding_gene	+	Unannotated	Unknown	.	unknown
ENCODE	chr7	127698953	+	chr7	127412470	-	6	5	non-coding	Y	SND1	protein-coding_gene	+	Unannotated	Unknown	.	unknown
ENCODE	chr9	93288823	-	chr20	35479404	+	1	2	non-coding	N	Unannotated	Unknown	.	FO393401.1	non-coding_gene	-	unknown
ENCODE	chr9	125410583	+	chr9	125349390	-	1	2	non-coding	N	Unannotated	Unknown	.	GAPVD1	protein-coding_gene	+	unknown
ENCODE	chr9	125411516	+	chr9	125349390	-	1	2	non-coding	N	Unannotated	Unknown	.	GAPVD1	protein-coding_gene	+	unknown
