## Supplementary Table 13 for "SFyNCS detects oncogenic fusions involving non-coding sequences in cancer"

### Sheet: Sheet1
Tumor_type	Sample_ID	In_normal_panel
BLCA	TCGA-BL-A13J-11A-13R-A10U-07	N
BLCA	TCGA-BT-A20N-11A-11R-A14Y-07	N
BLCA	TCGA-BT-A20Q-11A-11R-A14Y-07	Y
BLCA	TCGA-BT-A20R-11A-11R-A16R-07	Y
BLCA	TCGA-BT-A20U-11A-11R-A14Y-07	N
BLCA	TCGA-BT-A20W-11A-11R-A14Y-07	N
BLCA	TCGA-BT-A2LA-11A-11R-A18C-07	Y
BLCA	TCGA-BT-A2LB-11A-11R-A18C-07	N
BLCA	TCGA-CU-A0YN-11A-11R-A10U-07	Y
BLCA	TCGA-CU-A0YR-11A-13R-A10U-07	N
BLCA	TCGA-GC-A3BM-11A-11R-A22U-07	Y
BLCA	TCGA-GC-A3WC-11A-11R-A22U-07	Y
BLCA	TCGA-GC-A6I3-11A-11R-A31N-07	N
BLCA	TCGA-GD-A2C5-11A-11R-A180-07	Y
BLCA	TCGA-GD-A3OP-11A-11R-A220-07	Y
BLCA	TCGA-GD-A3OQ-11A-21R-A220-07	N
BLCA	TCGA-K4-A3WV-11A-21R-A22U-07	Y
BLCA	TCGA-K4-A54R-11A-11R-A26T-07	Y
BLCA	TCGA-K4-A5RI-11A-11R-A28M-07	N
BRCA	TCGA-A7-A0CE-11A-21R-A089-07	N
BRCA	TCGA-A7-A0CH-11A-32R-A089-07	N
BRCA	TCGA-A7-A0D9-11A-53R-A089-07	N
BRCA	TCGA-A7-A0DB-11A-33R-A089-07	N
BRCA	TCGA-A7-A0DC-11A-41R-A089-07	N
BRCA	TCGA-A7-A13E-11A-61R-A12P-07	N
BRCA	TCGA-A7-A13F-11A-42R-A12P-07	N
BRCA	TCGA-A7-A13G-11A-51R-A13Q-07	N
BRCA	TCGA-AC-A23H-11A-12R-A157-07	N
BRCA	TCGA-AC-A2FB-11A-13R-A17B-07	N
BRCA	TCGA-AC-A2FF-11A-13R-A17B-07	N
BRCA	TCGA-AC-A2FM-11B-32R-A19W-07	N
BRCA	TCGA-BH-A0AU-11A-11R-A12P-07	N
BRCA	TCGA-BH-A0AY-11A-23R-A089-07	N
BRCA	TCGA-BH-A0AZ-11A-22R-A12P-07	Y
BRCA	TCGA-BH-A0B3-11B-21R-A089-07	N
BRCA	TCGA-BH-A0B5-11A-23R-A12P-07	N
BRCA	TCGA-BH-A0B7-11A-34R-A115-07	N
BRCA	TCGA-BH-A0B8-11A-41R-A089-07	N
BRCA	TCGA-BH-A0BA-11A-22R-A19E-07	N
BRCA	TCGA-BH-A0BC-11A-22R-A089-07	Y
BRCA	TCGA-BH-A0BJ-11A-23R-A089-07	N
BRCA	TCGA-BH-A0BM-11A-12R-A089-07	N
BRCA	TCGA-BH-A0BQ-11A-33R-A115-07	N
BRCA	TCGA-BH-A0BS-11A-11R-A12P-07	N
BRCA	TCGA-BH-A0BT-11A-21R-A12P-07	N
BRCA	TCGA-BH-A0BV-11A-31R-A089-07	Y
BRCA	TCGA-BH-A0BW-11A-12R-A115-07	N
BRCA	TCGA-BH-A0BZ-11A-61R-A12P-07	N
BRCA	TCGA-BH-A0C0-11A-21R-A089-07	N
BRCA	TCGA-BH-A0C3-11A-23R-A12P-07	N
BRCA	TCGA-BH-A0DD-11A-23R-A12P-07	N
BRCA	TCGA-BH-A0DG-11A-43R-A12P-07	N
BRCA	TCGA-BH-A0DH-11A-31R-A089-07	N
BRCA	TCGA-BH-A0DK-11A-13R-A089-07	Y
BRCA	TCGA-BH-A0DL-11A-13R-A115-07	N
BRCA	TCGA-BH-A0DO-11A-22R-A12D-07	N
BRCA	TCGA-BH-A0DP-11A-12R-A089-07	Y
BRCA	TCGA-BH-A0DQ-11A-12R-A089-07	Y
BRCA	TCGA-BH-A0DT-11A-12R-A12D-07	N
BRCA	TCGA-BH-A0DV-11A-22R-A12P-07	N
BRCA	TCGA-BH-A0DZ-11A-22R-A089-07	N
BRCA	TCGA-BH-A0E0-11A-13R-A089-07	N
BRCA	TCGA-BH-A0E1-11A-13R-A089-07	N
BRCA	TCGA-BH-A0H5-11A-62R-A115-07	N
BRCA	TCGA-BH-A0H7-11A-13R-A089-07	N
BRCA	TCGA-BH-A0H9-11A-22R-A466-07	N
BRCA	TCGA-BH-A0HA-11A-31R-A12P-07	Y
BRCA	TCGA-BH-A0HK-11A-11R-A089-07	N
BRCA	TCGA-BH-A18J-11A-31R-A12D-07	N
BRCA	TCGA-BH-A18K-11A-13R-A12D-07	N
BRCA	TCGA-BH-A18L-11A-42R-A12D-07	N
BRCA	TCGA-BH-A18M-11A-33R-A12D-07	N
BRCA	TCGA-BH-A18N-11A-43R-A12D-07	N
BRCA	TCGA-BH-A18P-11A-43R-A12D-07	N
BRCA	TCGA-BH-A18Q-11A-34R-A12D-07	N
BRCA	TCGA-BH-A18R-11A-42R-A12D-07	N
BRCA	TCGA-BH-A18S-11A-43R-A12D-07	N
BRCA	TCGA-BH-A18U-11A-23R-A12D-07	N
BRCA	TCGA-BH-A18V-11A-52R-A12D-07	N
BRCA	TCGA-BH-A1EN-11A-23R-A13Q-07	N
BRCA	TCGA-BH-A1EO-11A-31R-A137-07	N
BRCA	TCGA-BH-A1ET-11B-23R-A137-07	N
BRCA	TCGA-BH-A1EU-11A-23R-A137-07	N
BRCA	TCGA-BH-A1EV-11A-24R-A137-07	N
BRCA	TCGA-BH-A1EW-11B-33R-A137-07	N
BRCA	TCGA-BH-A1F0-11B-23R-A137-07	N
BRCA	TCGA-BH-A1F2-11A-32R-A13Q-07	N
BRCA	TCGA-BH-A1F6-11B-94R-A13Q-07	N
BRCA	TCGA-BH-A1F8-11B-21R-A13Q-07	N
BRCA	TCGA-BH-A1FB-11A-33R-A13Q-07	N
BRCA	TCGA-BH-A1FC-11A-32R-A13Q-07	N
BRCA	TCGA-BH-A1FD-11B-21R-A13Q-07	N
BRCA	TCGA-BH-A1FE-11B-14R-A13Q-07	N
BRCA	TCGA-BH-A1FG-11B-12R-A13Q-07	N
BRCA	TCGA-BH-A1FH-11B-42R-A13Q-07	N
BRCA	TCGA-BH-A1FJ-11B-42R-A13Q-07	N
BRCA	TCGA-BH-A1FM-11B-23R-A13Q-07	N
BRCA	TCGA-BH-A1FN-11A-34R-A13Q-07	N
BRCA	TCGA-BH-A1FR-11B-42R-A13Q-07	N
BRCA	TCGA-BH-A1FU-11A-23R-A14D-07	N
BRCA	TCGA-BH-A203-11A-42R-A169-07	N
BRCA	TCGA-BH-A204-11A-53R-A157-07	N
BRCA	TCGA-BH-A208-11A-51R-A157-07	Y
BRCA	TCGA-BH-A209-11A-42R-A157-07	Y
BRCA	TCGA-E2-A153-11A-31R-A12D-07	N
BRCA	TCGA-E2-A158-11A-22R-A12D-07	N
BRCA	TCGA-E2-A15I-11A-32R-A137-07	N
BRCA	TCGA-E2-A15K-11A-13R-A12P-07	N
BRCA	TCGA-E2-A15M-11A-22R-A12D-07	N
BRCA	TCGA-E2-A1BC-11A-32R-A12P-07	N
BRCA	TCGA-E2-A1IG-11A-22R-A144-07	N
BRCA	TCGA-E2-A1L7-11A-33R-A144-07	N
BRCA	TCGA-E2-A1LB-11A-22R-A144-07	N
BRCA	TCGA-E2-A1LH-11A-22R-A14D-07	N
BRCA	TCGA-E2-A1LS-11A-32R-A157-07	N
BRCA	TCGA-E9-A1N4-11A-33R-A14M-07	Y
BRCA	TCGA-E9-A1N5-11A-41R-A14D-07	N
BRCA	TCGA-E9-A1N6-11A-32R-A144-07	N
BRCA	TCGA-E9-A1N9-11A-71R-A14D-07	N
BRCA	TCGA-E9-A1NA-11A-33R-A144-07	N
BRCA	TCGA-E9-A1ND-11A-43R-A144-07	N
BRCA	TCGA-E9-A1NF-11A-73R-A14D-07	N
BRCA	TCGA-E9-A1NG-11A-52R-A14M-07	N
BRCA	TCGA-E9-A1R7-11A-42R-A14M-07	N
BRCA	TCGA-E9-A1RB-11A-33R-A157-07	N
BRCA	TCGA-E9-A1RC-11A-33R-A157-07	N
BRCA	TCGA-E9-A1RD-11A-33R-A157-07	N
BRCA	TCGA-E9-A1RF-11A-32R-A157-07	N
BRCA	TCGA-E9-A1RH-11A-34R-A169-07	N
BRCA	TCGA-E9-A1RI-11A-41R-A169-07	N
BRCA	TCGA-GI-A2C8-11A-22R-A16F-07	N
BRCA	TCGA-GI-A2C9-11A-22R-A21T-07	N
CESC	TCGA-FU-A3EO-11A-13R-A213-07	N
CESC	TCGA-HM-A3JJ-11A-12R-A21T-07	N
CESC	TCGA-MY-A5BF-11A-11R-A26T-07	N
CHOL	TCGA-W5-AA2I-11A-11R-A41I-07	N
CHOL	TCGA-W5-AA2Q-11A-11R-A41I-07	N
CHOL	TCGA-W5-AA2R-11A-11R-A41I-07	N
CHOL	TCGA-W5-AA2U-11A-11R-A41I-07	N
CHOL	TCGA-W5-AA2X-11A-11R-A41I-07	N
CHOL	TCGA-W5-AA30-11A-11R-A41I-07	N
CHOL	TCGA-W5-AA31-11A-11R-A41I-07	N
CHOL	TCGA-W5-AA34-11A-11R-A41I-07	N
CHOL	TCGA-ZU-A8S4-11A-11R-A41I-07	N
COAD	TCGA-A6-2671-11A-01R-A32Z-07	N
COAD	TCGA-A6-2675-11A-01R-1723-07	Y
COAD	TCGA-A6-2678-11A-01R-A32Z-07	N
COAD	TCGA-A6-2679-11A-01R-A32Z-07	N
COAD	TCGA-A6-2680-11A-01R-A32Z-07	Y
COAD	TCGA-A6-2682-11A-01R-A32Z-07	N
COAD	TCGA-A6-2683-11A-01R-A32Z-07	N
COAD	TCGA-A6-2684-11A-01R-A32Z-07	N
COAD	TCGA-A6-2685-11A-01R-A32Z-07	Y
COAD	TCGA-A6-2686-11A-01R-A32Z-07	N
COAD	TCGA-A6-5659-11A-01R-1653-07	N
COAD	TCGA-A6-5662-11A-01R-1653-07	N
COAD	TCGA-A6-5665-11A-01R-1653-07	N
COAD	TCGA-A6-5667-11A-01R-1723-07	Y
COAD	TCGA-AA-3489-11A-01R-1839-07	N
COAD	TCGA-AA-3496-11A-01R-1839-07	N
COAD	TCGA-AA-3511-11A-01R-1839-07	N
COAD	TCGA-AA-3514-11A-01R-A32Z-07	Y
COAD	TCGA-AA-3516-11A-01R-A32Z-07	N
COAD	TCGA-AA-3517-11A-01R-A32Z-07	N
COAD	TCGA-AA-3518-11A-01R-1672-07	Y
COAD	TCGA-AA-3520-11A-01R-A32Z-07	N
COAD	TCGA-AA-3522-11A-01R-A32Z-07	N
COAD	TCGA-AA-3525-11A-01R-A32Z-07	Y
COAD	TCGA-AA-3527-11A-01R-A32Z-07	N
COAD	TCGA-AA-3531-11A-01R-A32Z-07	N
COAD	TCGA-AA-3534-11A-01R-A32Z-07	Y
COAD	TCGA-AA-3655-11A-01R-1723-07	N
COAD	TCGA-AA-3660-11A-01R-1723-07	N
COAD	TCGA-AA-3662-11A-01R-1723-07	N
COAD	TCGA-AA-3663-11A-01R-1723-07	N
COAD	TCGA-AA-3697-11A-01R-1723-07	N
COAD	TCGA-AA-3712-11A-01R-1723-07	Y
COAD	TCGA-AA-3713-11A-01R-1723-07	N
COAD	TCGA-AG-3742-11A-01R-1660-07	N
COAD	TCGA-AZ-6598-11A-01R-1774-07	N
COAD	TCGA-AZ-6599-11A-01R-1774-07	N
COAD	TCGA-AZ-6600-11A-01R-1774-07	N
COAD	TCGA-AZ-6601-11A-01R-1774-07	N
COAD	TCGA-AZ-6603-11A-02R-1839-07	N
COAD	TCGA-AZ-6605-11A-01R-1839-07	N
COAD	TCGA-F4-6704-11A-01R-1839-07	Y
ESCA	TCGA-IC-A6RE-11A-12R-A336-31	N
ESCA	TCGA-IC-A6RF-11A-21R-A336-31	N
ESCA	TCGA-L5-A43C-11A-11R-A24K-31	N
ESCA	TCGA-L5-A4OF-11A-12R-A260-31	N
ESCA	TCGA-L5-A4OG-11A-12R-A260-31	N
ESCA	TCGA-L5-A4OJ-11A-12R-A260-31	N
ESCA	TCGA-L5-A4OO-11A-12R-A260-31	N
ESCA	TCGA-L5-A4OQ-11A-12R-A260-31	N
ESCA	TCGA-L5-A4OR-11A-11R-A260-31	N
ESCA	TCGA-V5-A7RE-11A-11R-A354-31	N
ESCA	TCGA-V5-AASX-11A-11R-A38D-31	N
GBM	TCGA-06-0675-11A-32R-A36H-07	N
GBM	TCGA-06-0678-11A-32R-A36H-07	N
GBM	TCGA-06-0680-11A-32R-A36H-07	N
GBM	TCGA-06-0681-11A-41R-A36H-07	N
GBM	TCGA-06-AABW-11A-31R-A36H-07	N
HNSC	TCGA-CV-6933-11A-01R-1915-07	N
HNSC	TCGA-CV-6934-11A-01R-1915-07	N
HNSC	TCGA-CV-6935-11A-01R-1915-07	N
HNSC	TCGA-CV-6936-11A-01R-1915-07	N
HNSC	TCGA-CV-6938-11A-01R-1915-07	N
HNSC	TCGA-CV-6939-11A-01R-1915-07	N
HNSC	TCGA-CV-6943-11A-01R-1915-07	N
HNSC	TCGA-CV-6955-11A-01R-2016-07	Y
HNSC	TCGA-CV-6956-11A-01R-2016-07	N
HNSC	TCGA-CV-6959-11A-01R-1915-07	N
HNSC	TCGA-CV-6960-11A-01R-2016-07	N
HNSC	TCGA-CV-6961-11A-01R-1915-07	Y
HNSC	TCGA-CV-6962-11A-01R-1915-07	N
HNSC	TCGA-CV-7091-11A-01R-2016-07	N
HNSC	TCGA-CV-7097-11A-01R-2016-07	N
HNSC	TCGA-CV-7101-11A-01R-2016-07	N
HNSC	TCGA-CV-7103-11A-01R-2016-07	Y
HNSC	TCGA-CV-7177-11A-01R-2016-07	N
HNSC	TCGA-CV-7178-11A-01R-2016-07	N
HNSC	TCGA-CV-7183-11A-01R-2016-07	N
HNSC	TCGA-CV-7235-11A-01R-2016-07	N
HNSC	TCGA-CV-7238-11A-01R-2016-07	N
HNSC	TCGA-CV-7242-11A-01R-2016-07	Y
HNSC	TCGA-CV-7245-11A-01R-2016-07	N
HNSC	TCGA-CV-7250-11A-01R-2016-07	N
HNSC	TCGA-CV-7252-11A-01R-2016-07	Y
HNSC	TCGA-CV-7255-11A-01R-2016-07	Y
HNSC	TCGA-CV-7261-11A-01R-2016-07	N
HNSC	TCGA-CV-7406-11A-01R-2081-07	N
HNSC	TCGA-CV-7416-11A-01R-2081-07	N
HNSC	TCGA-CV-7423-11A-01R-2081-07	N
HNSC	TCGA-CV-7424-11A-01R-2081-07	N
HNSC	TCGA-CV-7425-11A-01R-2081-07	Y
HNSC	TCGA-CV-7432-11A-01R-2132-07	N
HNSC	TCGA-CV-7434-11A-01R-2132-07	N
HNSC	TCGA-CV-7437-11A-01R-2132-07	Y
HNSC	TCGA-CV-7438-11A-01R-2132-07	N
HNSC	TCGA-CV-7440-11A-01R-2187-07	N
HNSC	TCGA-H7-A6C4-11A-21R-A466-07	Y
HNSC	TCGA-H7-A6C5-11A-11R-A30B-07	N
HNSC	TCGA-HD-8635-11A-01R-2403-07	N
HNSC	TCGA-HD-A6HZ-11A-11R-A31N-07	Y
HNSC	TCGA-HD-A6I0-11A-11R-A31N-07	N
HNSC	TCGA-WA-A7GZ-11A-11R-A34R-07	N
KICH	TCGA-KL-8324-11A-01R-2315-07	N
KICH	TCGA-KL-8326-11A-01R-2315-07	N
KICH	TCGA-KL-8329-11A-01R-2315-07	N
KICH	TCGA-KL-8336-11A-01R-2315-07	Y
KICH	TCGA-KL-8339-11A-01R-2315-07	Y
KICH	TCGA-KN-8419-11A-01R-2315-07	N
KICH	TCGA-KN-8422-11A-01R-2315-07	N
KICH	TCGA-KN-8423-11A-01R-2315-07	N
KICH	TCGA-KN-8424-11A-01R-2315-07	N
KICH	TCGA-KN-8425-11A-01R-2315-07	Y
KICH	TCGA-KN-8426-11A-01R-2315-07	N
KICH	TCGA-KN-8427-11A-01R-2315-07	N
KICH	TCGA-KN-8428-11A-01R-2315-07	Y
KICH	TCGA-KN-8429-11A-01R-2315-07	Y
KICH	TCGA-KN-8430-11A-01R-2315-07	Y
KICH	TCGA-KN-8431-11A-01R-2315-07	N
KICH	TCGA-KN-8432-11A-01R-2315-07	N
KICH	TCGA-KN-8433-11A-01R-2315-07	Y
KICH	TCGA-KN-8434-11A-01R-2315-07	N
KICH	TCGA-KN-8435-11A-01R-2315-07	Y
KICH	TCGA-KN-8436-11A-01R-2315-07	N
KICH	TCGA-KN-8437-11A-01R-2315-07	Y
KICH	TCGA-KO-8403-11A-01R-2315-07	Y
KICH	TCGA-KO-8415-11A-01R-2315-07	N
KIRC	TCGA-A3-3358-11A-01R-1541-07	Y
KIRC	TCGA-A3-3387-11A-01R-1541-07	N
KIRC	TCGA-B0-4700-11A-01R-1541-07	N
KIRC	TCGA-B0-4712-11A-02R-1503-07	N
KIRC	TCGA-B0-5402-11A-01R-1503-07	Y
KIRC	TCGA-B0-5690-11A-01R-1541-07	N
KIRC	TCGA-B0-5691-11A-01R-1541-07	N
KIRC	TCGA-B0-5694-11A-01R-1541-07	N
KIRC	TCGA-B0-5696-11A-01R-1541-07	Y
KIRC	TCGA-B0-5697-11A-01R-1541-07	N
KIRC	TCGA-B0-5699-11A-01R-1541-07	N
KIRC	TCGA-B0-5701-11A-01R-1541-07	N
KIRC	TCGA-B0-5703-11A-01R-1541-07	N
KIRC	TCGA-B0-5705-11A-01R-1541-07	N
KIRC	TCGA-B0-5706-11A-01R-1541-07	N
KIRC	TCGA-B0-5709-11A-01R-1541-07	N
KIRC	TCGA-B0-5711-11A-01R-1672-07	N
KIRC	TCGA-B0-5712-11A-01R-1672-07	N
KIRC	TCGA-B2-5636-11A-01R-1541-07	Y
KIRC	TCGA-B2-5641-11A-01R-1541-07	N
KIRC	TCGA-B8-4619-11A-01R-1758-07	N
KIRC	TCGA-B8-4620-11A-01R-1758-07	N
KIRC	TCGA-B8-4622-11A-01R-1758-07	N
KIRC	TCGA-B8-5549-11A-01R-1541-07	N
KIRC	TCGA-B8-5552-11A-01R-1672-07	N
KIRC	TCGA-CJ-5672-11A-01R-1541-07	N
KIRC	TCGA-CJ-5676-11A-01R-1541-07	N
KIRC	TCGA-CJ-5677-11A-01R-1541-07	N
KIRC	TCGA-CJ-5678-11A-01R-1541-07	N
KIRC	TCGA-CJ-5679-11A-01R-1541-07	N
KIRC	TCGA-CJ-5680-11A-01R-1541-07	N
KIRC	TCGA-CJ-5681-11A-01R-1541-07	N
KIRC	TCGA-CJ-5689-11A-01R-1541-07	N
KIRC	TCGA-CJ-6030-11A-01R-1672-07	N
KIRC	TCGA-CJ-6033-11A-01R-1858-07	N
KIRC	TCGA-CW-5580-11A-02R-1672-07	N
KIRC	TCGA-CW-5581-11A-01R-1541-07	Y
KIRC	TCGA-CW-5584-11A-01R-1541-07	Y
KIRC	TCGA-CW-5585-11A-01R-1541-07	N
KIRC	TCGA-CW-5587-11A-01R-1541-07	N
KIRC	TCGA-CW-5589-11A-01R-1541-07	N
KIRC	TCGA-CW-5591-11A-01R-1541-07	N
KIRC	TCGA-CW-6087-11A-01R-1672-07	N
KIRC	TCGA-CW-6088-11A-01R-1672-07	N
KIRC	TCGA-CW-6090-11A-01R-1672-07	N
KIRC	TCGA-CZ-4863-11A-01R-1503-07	N
KIRC	TCGA-CZ-4864-11A-01R-1503-07	N
KIRC	TCGA-CZ-4865-11A-01R-1503-07	N
KIRC	TCGA-CZ-5451-11A-01R-1503-07	N
KIRC	TCGA-CZ-5452-11A-01R-1503-07	Y
KIRC	TCGA-CZ-5453-11A-01R-1503-07	N
KIRC	TCGA-CZ-5454-11A-01R-1503-07	Y
KIRC	TCGA-CZ-5455-11A-01R-1503-07	N
KIRC	TCGA-CZ-5456-11A-02R-1503-07	N
KIRC	TCGA-CZ-5457-11A-01R-1503-07	N
KIRC	TCGA-CZ-5458-11A-01R-1503-07	N
KIRC	TCGA-CZ-5461-11A-01R-1503-07	N
KIRC	TCGA-CZ-5462-11A-01R-1503-07	N
KIRC	TCGA-CZ-5463-11A-01R-1503-07	N
KIRC	TCGA-CZ-5465-11A-01R-1503-07	N
KIRC	TCGA-CZ-5466-11A-01R-1503-07	N
KIRC	TCGA-CZ-5467-11A-01R-1503-07	N
KIRC	TCGA-CZ-5468-11A-01R-1503-07	Y
KIRC	TCGA-CZ-5469-11A-01R-1503-07	N
KIRC	TCGA-CZ-5470-11A-01R-1503-07	Y
KIRC	TCGA-CZ-5982-11A-01R-1672-07	N
KIRC	TCGA-CZ-5984-11A-01R-1672-07	N
KIRC	TCGA-CZ-5985-11A-01R-1672-07	N
KIRC	TCGA-CZ-5986-11A-01R-1672-07	N
KIRC	TCGA-CZ-5987-11A-01R-1672-07	N
KIRC	TCGA-CZ-5988-11A-01R-1672-07	N
KIRC	TCGA-CZ-5989-11A-01R-1672-07	N
KIRP	TCGA-A4-A4ZT-11A-11R-A26U-07	N
KIRP	TCGA-A4-A57E-11A-11R-A26U-07	N
KIRP	TCGA-B9-4115-11A-01R-1758-07	N
KIRP	TCGA-BQ-5875-11A-01R-1592-07	N
KIRP	TCGA-BQ-5877-11A-01R-1592-07	Y
KIRP	TCGA-BQ-5878-11A-01R-1592-07	N
KIRP	TCGA-BQ-5879-11A-01R-1592-07	N
KIRP	TCGA-BQ-5882-11A-01R-1592-07	Y
KIRP	TCGA-BQ-5884-11A-01R-1592-07	Y
KIRP	TCGA-BQ-5887-11A-01R-1965-07	N
KIRP	TCGA-BQ-5888-11A-01R-1592-07	N
KIRP	TCGA-BQ-5890-11A-01R-1592-07	Y
KIRP	TCGA-BQ-5891-11A-01R-1592-07	N
KIRP	TCGA-BQ-5894-11A-01R-1592-07	N
KIRP	TCGA-BQ-7044-11A-01R-1965-07	N
KIRP	TCGA-BQ-7045-11A-01R-1965-07	N
KIRP	TCGA-BQ-7046-11A-01R-1965-07	N
KIRP	TCGA-BQ-7051-11A-02R-1965-07	N
KIRP	TCGA-BQ-7055-11A-01R-1965-07	N
KIRP	TCGA-BQ-7059-11A-01R-1965-07	N
KIRP	TCGA-BQ-7061-11A-01R-1965-07	Y
KIRP	TCGA-DZ-6131-11A-01R-1965-07	N
KIRP	TCGA-DZ-6132-11A-01R-1965-07	Y
KIRP	TCGA-DZ-6133-11A-01R-1965-07	N
KIRP	TCGA-DZ-6134-11A-01R-1965-07	N
KIRP	TCGA-GL-6846-11A-01R-1965-07	N
KIRP	TCGA-GL-7966-11A-01R-2204-07	Y
KIRP	TCGA-GL-A59R-11A-11R-A26U-07	N
KIRP	TCGA-GL-A9DE-11A-11R-A37K-07	N
KIRP	TCGA-P4-A5E8-11A-12R-A28H-07	Y
KIRP	TCGA-P4-A5ED-11A-11R-A28H-07	Y
KIRP	TCGA-Y8-A8RY-11A-11R-A37K-07	Y
LIHC	TCGA-BC-A10Q-11A-11R-A131-07	N
LIHC	TCGA-BC-A10R-11A-11R-A131-07	N
LIHC	TCGA-BC-A10T-11A-11R-A131-07	N
LIHC	TCGA-BC-A10U-11A-11R-A131-07	N
LIHC	TCGA-BC-A10W-11A-11R-A131-07	N
LIHC	TCGA-BC-A10X-11A-11R-A131-07	N
LIHC	TCGA-BC-A10Y-11A-11R-A131-07	N
LIHC	TCGA-BC-A10Z-11A-11R-A131-07	N
LIHC	TCGA-BC-A110-11A-11R-A131-07	Y
LIHC	TCGA-BC-A216-11A-11R-A155-07	N
LIHC	TCGA-BD-A2L6-11A-21R-A213-07	Y
LIHC	TCGA-BD-A3EP-11A-12R-A22L-07	N
LIHC	TCGA-DD-A113-11A-12R-A131-07	N
LIHC	TCGA-DD-A114-11A-12R-A131-07	N
LIHC	TCGA-DD-A116-11A-12R-A26B-07	Y
LIHC	TCGA-DD-A118-11A-11R-A131-07	Y
LIHC	TCGA-DD-A119-11A-11R-A131-07	N
LIHC	TCGA-DD-A11A-11A-11R-A131-07	Y
LIHC	TCGA-DD-A11B-11A-11R-A131-07	N
LIHC	TCGA-DD-A11C-11A-11R-A131-07	N
LIHC	TCGA-DD-A11D-11A-12R-A131-07	Y
LIHC	TCGA-DD-A1EB-11A-11R-A131-07	N
LIHC	TCGA-DD-A1EC-11A-11R-A131-07	N
LIHC	TCGA-DD-A1EE-11A-11R-A131-07	N
LIHC	TCGA-DD-A1EG-11A-11R-A213-07	Y
LIHC	TCGA-DD-A1EH-11A-11R-A131-07	N
LIHC	TCGA-DD-A1EI-11A-11R-A131-07	Y
LIHC	TCGA-DD-A1EJ-11A-11R-A155-07	N
LIHC	TCGA-DD-A1EL-11A-11R-A155-07	N
LIHC	TCGA-DD-A39V-11A-11R-A213-07	N
LIHC	TCGA-DD-A39W-11A-11R-A213-07	N
LIHC	TCGA-DD-A39X-11A-11R-A213-07	N
LIHC	TCGA-DD-A39Z-11A-21R-A213-07	N
LIHC	TCGA-DD-A3A1-11A-11R-A213-07	N
LIHC	TCGA-DD-A3A2-11A-11R-A213-07	N
LIHC	TCGA-DD-A3A3-11A-11R-A22L-07	N
LIHC	TCGA-DD-A3A4-11A-11R-A22L-07	N
LIHC	TCGA-DD-A3A5-11A-11R-A22L-07	N
LIHC	TCGA-DD-A3A6-11A-11R-A22L-07	N
LIHC	TCGA-DD-A3A8-11A-11R-A22L-07	Y
LIHC	TCGA-EP-A12J-11A-11R-A131-07	N
LIHC	TCGA-EP-A26S-11A-12R-A16W-07	Y
LIHC	TCGA-EP-A3RK-11A-11R-A22L-07	N
LIHC	TCGA-ES-A2HT-11A-11R-A180-07	N
LIHC	TCGA-FV-A23B-11A-11R-A16W-07	N
LIHC	TCGA-FV-A2QR-11A-11R-A213-07	N
LIHC	TCGA-FV-A3I0-11A-11R-A22L-07	N
LIHC	TCGA-FV-A3I1-11A-11R-A22L-07	N
LIHC	TCGA-FV-A3R2-11A-11R-A22L-07	N
LIHC	TCGA-G3-A3CH-11A-11R-A22L-07	N
LUAD	TCGA-38-4625-11A-01R-1758-07	N
LUAD	TCGA-38-4626-11A-01R-1758-07	N
LUAD	TCGA-38-4627-11A-01R-1758-07	N
LUAD	TCGA-38-4632-11A-01R-1755-07	N
LUAD	TCGA-44-2655-11A-01R-1758-07	Y
LUAD	TCGA-44-2657-11A-01R-1758-07	N
LUAD	TCGA-44-2661-11A-01R-1758-07	N
LUAD	TCGA-44-2662-11A-01R-1758-07	Y
LUAD	TCGA-44-2665-11A-01R-1758-07	N
LUAD	TCGA-44-2668-11A-01R-1758-07	N
LUAD	TCGA-44-3396-11A-01R-1758-07	Y
LUAD	TCGA-44-3398-11B-01R-1758-07	N
LUAD	TCGA-44-5645-11A-01R-1628-07	N
LUAD	TCGA-44-6144-11A-01R-1755-07	N
LUAD	TCGA-44-6145-11A-01R-1858-07	N
LUAD	TCGA-44-6146-11A-01R-1858-07	N
LUAD	TCGA-44-6147-11A-01R-1858-07	N
LUAD	TCGA-44-6148-11A-01R-1858-07	N
LUAD	TCGA-44-6776-11A-01R-1858-07	N
LUAD	TCGA-44-6777-11A-01R-1858-07	N
LUAD	TCGA-44-6778-11A-01R-1858-07	N
LUAD	TCGA-49-4490-11A-01R-1858-07	N
LUAD	TCGA-49-4512-11A-01R-1858-07	N
LUAD	TCGA-49-6742-11A-01R-1858-07	N
LUAD	TCGA-49-6743-11A-01R-1858-07	N
LUAD	TCGA-49-6744-11A-01R-1858-07	N
LUAD	TCGA-49-6745-11A-01R-1858-07	N
LUAD	TCGA-49-6761-11A-01R-1949-07	N
LUAD	TCGA-50-5930-11A-01R-1755-07	N
LUAD	TCGA-50-5931-11A-01R-1858-07	N
LUAD	TCGA-50-5932-11A-01R-1755-07	N
LUAD	TCGA-50-5933-11A-01R-1755-07	N
LUAD	TCGA-50-5935-11A-01R-1858-07	N
LUAD	TCGA-50-5936-11A-01R-1628-07	N
LUAD	TCGA-50-5939-11A-01R-1628-07	Y
LUAD	TCGA-50-6595-11A-01R-1858-07	N
LUAD	TCGA-55-6968-11A-01R-1949-07	N
LUAD	TCGA-55-6969-11A-01R-1949-07	N
LUAD	TCGA-55-6970-11A-01R-1949-07	N
LUAD	TCGA-55-6971-11A-01R-1949-07	N
LUAD	TCGA-55-6972-11A-01R-1949-07	N
LUAD	TCGA-55-6975-11A-01R-1949-07	Y
LUAD	TCGA-55-6978-11A-01R-1949-07	Y
LUAD	TCGA-55-6979-11A-01R-1949-07	Y
LUAD	TCGA-55-6980-11A-01R-1949-07	N
LUAD	TCGA-55-6981-11A-01R-1949-07	N
LUAD	TCGA-55-6982-11A-01R-1949-07	N
LUAD	TCGA-55-6983-11A-01R-1949-07	N
LUAD	TCGA-55-6984-11A-01R-1949-07	Y
LUAD	TCGA-55-6985-11A-01R-1949-07	N
LUAD	TCGA-55-6986-11A-01R-1949-07	N
LUAD	TCGA-73-4676-11A-01R-1755-07	Y
LUAD	TCGA-91-6828-11A-01R-1858-07	N
LUAD	TCGA-91-6829-11A-01R-1858-07	N
LUAD	TCGA-91-6831-11A-02R-1858-07	N
LUAD	TCGA-91-6835-11A-01R-1858-07	N
LUAD	TCGA-91-6836-11A-01R-1858-07	N
LUAD	TCGA-91-6847-11A-01R-1949-07	Y
LUAD	TCGA-91-6849-11A-01R-1949-07	N
LUSC	TCGA-22-4593-11A-01R-1820-07	N
LUSC	TCGA-22-4609-11A-01R-2125-07	N
LUSC	TCGA-22-5471-11A-01R-1635-07	Y
LUSC	TCGA-22-5472-11A-11R-1635-07	Y
LUSC	TCGA-22-5478-11A-11R-1635-07	N
LUSC	TCGA-22-5481-11A-01R-1949-07	Y
LUSC	TCGA-22-5482-11A-01R-1635-07	N
LUSC	TCGA-22-5483-11A-11R-1820-07	N
LUSC	TCGA-22-5489-11A-01R-1635-07	Y
LUSC	TCGA-22-5491-11A-01R-1858-07	N
LUSC	TCGA-33-4587-11A-01R-2125-07	N
LUSC	TCGA-33-6737-11A-01R-1820-07	N
LUSC	TCGA-34-7107-11A-01R-1949-07	N
LUSC	TCGA-34-8454-11A-01R-2326-07	Y
LUSC	TCGA-39-5040-11A-01R-2125-07	N
LUSC	TCGA-43-5670-11A-01R-2125-07	N
LUSC	TCGA-43-6143-11A-01R-1820-07	N
LUSC	TCGA-43-6647-11A-01R-1820-07	N
LUSC	TCGA-43-6771-11A-01R-1820-07	N
LUSC	TCGA-43-6773-11A-01R-1949-07	N
LUSC	TCGA-43-7657-11A-01R-2125-07	N
LUSC	TCGA-43-7658-11A-01R-2125-07	N
LUSC	TCGA-51-4079-11A-01R-1758-07	N
LUSC	TCGA-51-4081-11A-01R-1758-07	N
LUSC	TCGA-56-7222-11A-01R-2045-07	Y
LUSC	TCGA-56-7579-11A-01R-2045-07	N
LUSC	TCGA-56-7580-11A-01R-2045-07	N
LUSC	TCGA-56-7582-11A-01R-2045-07	N
LUSC	TCGA-56-7730-11A-01R-2125-07	Y
LUSC	TCGA-56-7731-11A-01R-2125-07	N
LUSC	TCGA-56-7823-11A-01R-2247-07	N
LUSC	TCGA-56-8082-11A-01R-2247-07	N
LUSC	TCGA-56-8083-11A-01R-2247-07	Y
LUSC	TCGA-56-8201-11A-01R-2247-07	N
LUSC	TCGA-56-8309-11A-01R-2296-07	N
LUSC	TCGA-56-8623-11A-01R-A28V-07	N
LUSC	TCGA-58-8386-11A-01R-2296-07	N
LUSC	TCGA-60-2709-11A-01R-1820-07	N
LUSC	TCGA-77-7138-11A-01R-2045-07	N
LUSC	TCGA-77-7142-11A-01R-2045-07	N
LUSC	TCGA-77-7335-11A-01R-2045-07	N
LUSC	TCGA-77-7337-11A-01R-2045-07	Y
LUSC	TCGA-77-7338-11A-01R-2045-07	N
LUSC	TCGA-77-8007-11A-01R-2187-07	N
LUSC	TCGA-77-8008-11A-01R-2187-07	N
LUSC	TCGA-85-7710-11A-01R-2125-07	N
LUSC	TCGA-90-6837-11A-01R-1949-07	N
LUSC	TCGA-90-7767-11A-01R-2125-07	N
LUSC	TCGA-92-7340-11A-01R-2045-07	Y
PAAD	TCGA-H6-8124-11A-01R-2404-07	N
PAAD	TCGA-H6-A45N-11A-12R-A26U-07	N
PAAD	TCGA-HV-A5A3-11A-11R-A26U-07	N
PAAD	TCGA-YB-A89D-11A-11R-A36G-07	N
PCPG	TCGA-P8-A5KC-11A-11R-A35K-07	N
PCPG	TCGA-P8-A5KD-11A-11R-A35K-07	N
PCPG	TCGA-SQ-A6I4-11A-11R-A35L-07	N
PRAD	TCGA-CH-5761-11A-01R-1580-07	N
PRAD	TCGA-CH-5767-11B-01R-1789-07	N
PRAD	TCGA-CH-5768-11A-01R-1580-07	N
PRAD	TCGA-EJ-7115-11A-01R-2118-07	N
PRAD	TCGA-EJ-7123-11A-01R-1965-07	Y
PRAD	TCGA-EJ-7125-11A-01R-1965-07	N
PRAD	TCGA-EJ-7314-11A-01R-2118-07	N
PRAD	TCGA-EJ-7315-11A-01R-2118-07	N
PRAD	TCGA-EJ-7317-11A-01R-2118-07	N
PRAD	TCGA-EJ-7321-11A-01R-2263-07	N
PRAD	TCGA-EJ-7327-11A-01R-2118-07	N
PRAD	TCGA-EJ-7328-11A-01R-2118-07	N
PRAD	TCGA-EJ-7330-11A-01R-2118-07	N
PRAD	TCGA-EJ-7331-11A-01R-2118-07	N
PRAD	TCGA-EJ-7781-11A-01R-2118-07	N
PRAD	TCGA-EJ-7782-11A-01R-2118-07	N
PRAD	TCGA-EJ-7783-11A-01R-2118-07	N
PRAD	TCGA-EJ-7784-11A-01R-2118-07	Y
PRAD	TCGA-EJ-7785-11A-01R-2118-07	Y
PRAD	TCGA-EJ-7786-11A-01R-2118-07	N
PRAD	TCGA-EJ-7789-11A-01R-2118-07	N
PRAD	TCGA-EJ-7792-11A-01R-2118-07	Y
PRAD	TCGA-EJ-7793-11A-01R-2263-07	N
PRAD	TCGA-EJ-7794-11A-01R-2118-07	N
PRAD	TCGA-EJ-7797-11A-01R-2263-07	N
PRAD	TCGA-EJ-A8FO-11A-11R-A36G-07	N
PRAD	TCGA-G9-6333-11A-01R-1965-07	N
PRAD	TCGA-G9-6348-11A-01R-1789-07	Y
PRAD	TCGA-G9-6356-11A-01R-1789-07	Y
PRAD	TCGA-G9-6365-11A-01R-1789-07	Y
PRAD	TCGA-G9-6384-11A-01R-1858-07	N
PRAD	TCGA-G9-6496-11A-01R-1789-07	N
PRAD	TCGA-G9-6499-11A-02R-1965-07	N
PRAD	TCGA-HC-7211-11A-01R-2118-07	N
PRAD	TCGA-HC-7737-11A-02R-2118-07	N
PRAD	TCGA-HC-7738-11A-01R-2118-07	N
PRAD	TCGA-HC-7740-11A-01R-2118-07	Y
PRAD	TCGA-HC-7742-11A-01R-2118-07	N
PRAD	TCGA-HC-7745-11A-01R-2118-07	N
PRAD	TCGA-HC-7747-11A-01R-2118-07	N
PRAD	TCGA-HC-7752-11A-01R-2118-07	N
PRAD	TCGA-HC-7819-11A-01R-2118-07	N
PRAD	TCGA-HC-8258-11A-01R-2263-07	Y
PRAD	TCGA-HC-8259-11A-01R-2263-07	N
PRAD	TCGA-HC-8260-11A-01R-2263-07	Y
PRAD	TCGA-HC-8262-11A-01R-2263-07	N
PRAD	TCGA-J4-A83J-11A-11R-A36G-07	N
READ	TCGA-AF-2689-11A-01R-A32Z-07	N
READ	TCGA-AF-2691-11A-01R-A32Z-07	N
READ	TCGA-AF-2692-11A-01R-A32Z-07	N
READ	TCGA-AF-3400-11A-01R-A32Z-07	N
READ	TCGA-AF-5654-11A-11R-1660-07	N
READ	TCGA-AG-3725-11A-01R-1736-07	N
READ	TCGA-AG-3731-11A-01R-1736-07	N
READ	TCGA-AG-3732-11A-01R-1660-07	N
READ	TCGA-AG-3742-11A-01R-1660-07	N
READ	TCGA-AH-6643-11A-01R-1830-07	N
SARC	TCGA-FX-A2QS-11A-11R-A21T-07	N
SARC	TCGA-K1-A3PO-11A-12R-A21T-07	N
SKCM	TCGA-GN-A4U8-11A-11R-A32P-07	N
STAD	TCGA-BR-6453-11A-01R-1802-13	N
STAD	TCGA-BR-6454-11A-01R-1802-13	Y
STAD	TCGA-BR-6457-11A-01R-1802-13	N
STAD	TCGA-BR-6802-11A-01R-1884-13	N
STAD	TCGA-BR-7703-11A-01R-2055-13	Y
STAD	TCGA-BR-7704-11A-01R-2055-13	N
STAD	TCGA-BR-7715-11A-01R-2055-13	N
STAD	TCGA-BR-7716-11A-01R-2055-13	Y
STAD	TCGA-BR-7717-11A-01R-2055-13	N
STAD	TCGA-BR-7851-11A-01R-2203-13	N
STAD	TCGA-BR-8060-11A-01R-2343-13	N
STAD	TCGA-CG-5720-11A-01R-1602-13	Y
STAD	TCGA-CG-5721-11A-01R-1602-13	N
STAD	TCGA-CG-5722-11A-02R-1602-13	N
STAD	TCGA-CG-5728-11A-01R-1602-13	N
STAD	TCGA-CG-5730-11A-01R-1602-13	N
STAD	TCGA-CG-5733-11A-01R-1602-13	Y
STAD	TCGA-CG-5734-11A-01R-1602-13	N
STAD	TCGA-FP-7735-11A-01R-2055-13	N
STAD	TCGA-FP-7829-11A-01R-2055-13	N
STAD	TCGA-HU-8238-11A-01R-2343-13	Y
STAD	TCGA-HU-A4GC-11A-11R-A251-31	Y
STAD	TCGA-HU-A4GH-11A-11R-A36D-31	Y
STAD	TCGA-HU-A4GN-11A-12R-A251-31	Y
STAD	TCGA-HU-A4GP-11A-21R-A251-31	N
STAD	TCGA-HU-A4GY-11A-11R-A36D-31	N
STAD	TCGA-HU-A4HB-11A-11R-A251-31	N
STAD	TCGA-IN-7806-11A-01R-2055-13	N
STAD	TCGA-IN-8663-11A-01R-2402-13	N
STAD	TCGA-IN-AB1V-11A-11R-A414-31	N
STAD	TCGA-IN-AB1X-11A-21R-A39E-31	Y
STAD	TCGA-IP-7968-11A-01R-2203-13	N
THCA	TCGA-BJ-A28R-11A-11R-A16R-07	N
THCA	TCGA-BJ-A28W-11A-11R-A32Y-07	N
THCA	TCGA-BJ-A28X-11A-11R-A22L-07	N
THCA	TCGA-BJ-A290-11A-11R-A180-07	N
THCA	TCGA-BJ-A2N7-11A-11R-A18C-07	N
THCA	TCGA-BJ-A2N8-11A-11R-A18C-07	N
THCA	TCGA-BJ-A2N9-11A-11R-A18C-07	Y
THCA	TCGA-BJ-A2NA-11A-11R-A19O-07	Y
THCA	TCGA-BJ-A3PR-11A-11R-A220-07	N
THCA	TCGA-BJ-A3PU-11A-11R-A220-07	N
THCA	TCGA-DO-A1JZ-11A-11R-A13Y-07	Y
THCA	TCGA-E8-A2JQ-11A-11R-A180-07	N
THCA	TCGA-EL-A3GZ-11A-11R-A20F-07	N
THCA	TCGA-EL-A3H1-11A-11R-A21D-07	N
THCA	TCGA-EL-A3H2-11A-11R-A20F-07	Y
THCA	TCGA-EL-A3H7-11A-11R-A21D-07	N
THCA	TCGA-EL-A3MW-11A-11R-A20F-07	N
THCA	TCGA-EL-A3MX-11A-11R-A21D-07	N
THCA	TCGA-EL-A3MY-11A-12R-A21D-07	Y
THCA	TCGA-EL-A3N2-11A-11R-A20F-07	N
THCA	TCGA-EL-A3N3-11A-11R-A20F-07	Y
THCA	TCGA-EL-A3T0-11A-12R-A22L-07	N
THCA	TCGA-EL-A3T1-11A-11R-A22L-07	N
THCA	TCGA-EL-A3T2-11A-11R-A22L-07	N
THCA	TCGA-EL-A3T3-11A-11R-A22L-07	N
THCA	TCGA-EL-A3T6-11A-11R-A220-07	N
THCA	TCGA-EL-A3T7-11A-21R-A22L-07	Y
THCA	TCGA-EL-A3T8-11A-11R-A22L-07	N
THCA	TCGA-EL-A3TA-11A-12R-A22L-07	N
THCA	TCGA-EL-A3TB-11A-11R-A22L-07	N
THCA	TCGA-EL-A3ZG-11A-13R-A23N-07	N
THCA	TCGA-EL-A3ZH-11A-11R-A23N-07	N
THCA	TCGA-EL-A3ZK-11A-11R-A23N-07	N
THCA	TCGA-EL-A3ZL-11A-11R-A23N-07	N
THCA	TCGA-EL-A3ZM-11A-12R-A23N-07	N
THCA	TCGA-EL-A3ZO-11A-12R-A23N-07	Y
THCA	TCGA-EL-A3ZP-11A-11R-A23N-07	N
THCA	TCGA-EL-A3ZQ-11A-11R-A23N-07	N
THCA	TCGA-EL-A3ZR-11A-11R-A23N-07	N
THCA	TCGA-EL-A3ZS-11A-11R-A23N-07	N
THCA	TCGA-EL-A3ZT-11A-13R-A23N-07	N
THCA	TCGA-EM-A1CS-11A-21R-A13Y-07	N
THCA	TCGA-EM-A1CT-11A-11R-A13Y-07	Y
THCA	TCGA-EM-A1CU-11A-11R-A13Y-07	N
THCA	TCGA-EM-A1CV-11A-11R-A13Y-07	N
THCA	TCGA-EM-A1CW-11A-12R-A13Y-07	N
THCA	TCGA-EM-A1YC-11A-11R-A14Y-07	N
THCA	TCGA-EM-A3ST-11A-11R-A22U-07	N
THCA	TCGA-ET-A2MX-11C-11R-A23N-07	N
THCA	TCGA-ET-A2N5-11B-11R-A18C-07	N
THCA	TCGA-ET-A3DP-11A-22R-A21D-07	N
THCA	TCGA-ET-A3DW-11A-11R-A19O-07	N
THCA	TCGA-FY-A3TY-11A-12R-A22U-07	N
THCA	TCGA-GE-A2C6-11A-11R-A16R-07	N
THCA	TCGA-H2-A2K9-11A-11R-A180-07	N
THCA	TCGA-KS-A41I-11A-11R-A23N-07	N
THCA	TCGA-KS-A41J-11A-12R-A23N-07	N
THCA	TCGA-KS-A41L-11A-11R-A23N-07	Y
THYM	TCGA-X7-A8D6-11A-22R-A42C-07	N
THYM	TCGA-X7-A8D7-11A-11R-A42C-07	N
UCEC	TCGA-AJ-A3NC-11A-11R-A22K-07	Y
UCEC	TCGA-AJ-A3NE-11A-11R-A22K-07	Y
UCEC	TCGA-AJ-A3NH-11A-11R-A22K-07	N
UCEC	TCGA-AX-A05Y-11A-11R-A27V-07	N
UCEC	TCGA-AX-A0IZ-11A-11R-A27V-07	N
UCEC	TCGA-AX-A0J0-11A-11R-A27V-07	Y
UCEC	TCGA-AX-A2HC-11A-11R-A32Y-07	N
UCEC	TCGA-AX-A2HD-11A-11R-A32Y-07	Y
UCEC	TCGA-BG-A2AD-11A-11R-A16F-07	N
UCEC	TCGA-BG-A3EW-11A-22R-A22K-07	Y
UCEC	TCGA-BG-A3PP-11A-11R-A22K-07	N
UCEC	TCGA-BK-A4ZD-11A-12R-A27V-07	Y
UCEC	TCGA-DI-A2QY-11A-11R-A19W-07	Y
UCEC	TCGA-FL-A1YF-11A-12R-A16F-07	Y
UCEC	TCGA-FL-A1YG-11A-12R-A16F-07	N
UCEC	TCGA-FL-A1YH-11A-11R-A16F-07	N
UCEC	TCGA-FL-A1YI-11A-11R-A16F-07	N
UCEC	TCGA-FL-A1YL-11A-11R-A16F-07	Y
UCEC	TCGA-FL-A1YN-11A-11R-A32Y-07	N
UCEC	TCGA-FL-A1YQ-11A-11R-A32Y-07	N
UCEC	TCGA-FL-A1YT-11A-12R-A32Y-07	N
UCEC	TCGA-FL-A1YU-11A-11R-A32Y-07	Y
UCEC	TCGA-FL-A1YV-11A-12R-A32Y-07	N
UCEC	TCGA-FL-A3WE-11A-11R-A22K-07	N
